# HOXB6 and HOXB8 control immune-cancer cell interactions in pancreatic cancer

**DOI:** 10.1101/2024.09.06.611619

**Authors:** Ludivine Bertonnier-Brouty, Kavya Achanta, Jonas Andersson, Sara Bsharat, Tania Singh, Tuomas Kaprio, Jaana Hagström, Caj Haglund, Hanna Seppänen, Rashmi B Prasad, Isabella Artner

## Abstract

Pancreatic ductal adenocarcinoma (PDAC) is a lethal cancer lacking effective drugs and therefore new treatment targets are needed. Transcriptomic analysis comparing human embryonic and PDAC tissue identified a large overlap of expression profiles suggesting a re-initiation of developmental programs in pancreatic cancer. Specifically, we identified the transcription factors HOXB6 and HOXB8 as potential key regulators in PDAC. Loss of HOXB6 and HOXB8 in pancreatic cancer cells inhibited cell proliferation, induced apoptosis and senescence and enhanced gemcitabine sensitivity. Moreover, reduced HOXB6 and HOXB8 expression in pancreatic and lung adenocarcinoma cell lines affected transcription of immune response pathways which resulted in an increased sensitivity of cancer cells to anti-tumorigenic activities of macrophages suggesting that the HOXB6 and HOXB8 immune regulatory pattern is conserved in different cancer types. Additionally, naïve M0 macrophages exposed to HOXB8 deficient PDAC cells were unable to differentiate into tumor associated macrophages, suggesting that HOXB8 promotes the transition of initial anti-tumor macrophage to a tumor-promoting macrophage phenotype in pancreatic cancer. Our findings indicate that HOXB6 and HOXB8 play important roles in regulating cell proliferation, immune response and treatment resistance to promote pancreatic cancer tumorigenesis and could be useful therapeutic targets.
