## Supplementary material for "HOXB6 and HOXB8 control immune-cancer cell interactions in pancreatic cancer": TableS1

### Sheet: Sheet1
Primers	Forward	Reverse
HOXB6	AGCAGCCCCCGTTCCA	AAAGGAGGAACTGTTGCACGAAT
HOXB8	TAAGCGGCGAATCGAGGTAT	TGTTTCTCCAGCTCCTCCTG
S18	AGCTTGTTGTCCAGACCATT	TGAGGAAAGCAGACATTGAC
TBP	GAACATCATGGATCAGAACAACA	ATAGGGATTCCGGGAGTCAT
