## Supplementary material for "HOXB6 and HOXB8 control immune-cancer cell interactions in pancreatic cancer": TableS2

### Sheet: Sheet1
genes	genes	logFC	AveExpr	t	P.Value	adj.P.Val	B	Symbol	upregulated_in_fetal_compared_to_adult	no_expression_in_adult	PDAC_ADEXvRest_and_fetal_expression	Unique_in_ADEX	PDAC_SquamousvRest_and_fetal_expression	Unique_in_Squamous	PDAC_ProgenitorvsRest_and_fetal_expression	Unique in Progenitor	PDAC_ImmunogenicvRest_and_fetal_expression	Unique in immunogenic			Of the 332 genes upregulated in pancreatic cancer from the intersect of Yan et al and Mao et al, 327 were expressed in the fetal pancreas. DEG values for comparison with adult pancreas from GTEX data are shown. 221 genes show higher expression in fetal pancreas compared to adult. Columns L, N, P and R show genes that are enriched in the specific subtype compared to the other subtypes AND showing …
ENSG00000129173	ENSG00000129173.12	3.98182	-2.61445	21.9857	1.26815e-67	1.03826e-65	143.354	E2F8	yes	yes							yes	yes
ENSG00000144063	ENSG00000144063.3	0.797555	-0.596555	4.0342	6.74871e-05	0.000126331	0.489742	MALL	yes	yes								yes
ENSG00000173210	ENSG00000173210.19	0.531761	2.62042	2.73526	0.00655488	0.00984779	-4.14732	ABLIM3	yes									yes
ENSG00000145287	ENSG00000145287.10	1.61093	-0.649683	10.4382	2.3685e-22	1.48648e-21	39.6031	PLAC8	yes	yes	yes		yes		yes		yes
ENSG00000163993	ENSG00000163993.6	2.31185	-1.62481	8.47091	7.10438e-16	3.03714e-15	25.1251	S100P	yes	yes	yes		yes		yes		yes
ENSG00000177494	ENSG00000177494.5	3.63531	-3.61226	17.7376	1.66927e-50	5.16292e-49	104.123	ZBED2	yes	yes	yes		yes		yes		yes
ENSG00000109265	ENSG00000109265.13	2.84704	-0.247231	16.3879	4.64021e-45	1.03277e-43	91.3938	KIAA1211	yes				yes		yes		yes
ENSG00000094755	ENSG00000094755.16	2.04643	-0.914468	6.76492	5.71824e-11	1.75928e-10	14.0749	GABRP	yes	yes	yes				yes		yes
ENSG00000135318	ENSG00000135318.11	1.68727	1.51269	10.8619	7.70138e-24	5.25999e-23	42.7226	NT5E	yes		yes		yes				yes
ENSG00000136155	ENSG00000136155.16	3.10441	-1.63134	8.21456	4.3179e-15	1.75683e-14	23.5323	SCEL	yes	yes	yes		yes				yes
ENSG00000144354	ENSG00000144354.13	2.18467	1.2878	8.89735	3.27008e-17	1.51828e-16	27.531	CDCA7	yes		yes		yes				yes
ENSG00000087495	ENSG00000087495.16	2.94611	-1.59225	19.5696	6.47237e-58	2.92717e-56	121.146	PHACTR3	yes	yes			yes				yes
ENSG00000125968	ENSG00000125968.8	1.68124	4.2404	7.77703	8.6412e-14	3.23182e-13	19.6811	ID1	yes				yes				yes
ENSG00000153233	ENSG00000153233.12	1.69795	-2.17441	10.5323	1.1136e-22	7.12427e-22	40.5555	PTPRR	yes	yes			yes				yes
ENSG00000156535	ENSG00000156535.13	2.7887	1.276	16.4622	2.33287e-45	5.28937e-44	92.1108	CD109	yes				yes				yes
ENSG00000185567	ENSG00000185567.6	2.25144	2.06494	10.9358	4.20888e-24	2.92645e-23	43.4307	AHNAK2	yes				yes				yes
ENSG00000106789	ENSG00000106789.12	1.74244	0.273654	10.6865	3.20852e-23	2.12583e-22	41.5465	CORO2A	yes						yes	yes
ENSG00000108511	ENSG00000108511.9	1.90783	-0.628141	12.1079	2.28129e-28	2.04385e-27	53.37	HOXB6	yes	yes					yes	yes
ENSG00000111247	ENSG00000111247.14	2.78345	-0.472439	17.0393	1.10444e-47	2.84915e-46	97.4389	RAD51AP1	yes	yes					yes	yes
ENSG00000112742	ENSG00000112742.9	3.47102	-1.33039	19.7784	9.27813e-59	4.37481e-57	122.915	TTK	yes	yes					yes	yes
ENSG00000120093	ENSG00000120093.11	1.72247	2.78892	9.13424	5.68516e-18	2.76162e-17	29.2489	HOXB3	yes						yes	yes
ENSG00000143228	ENSG00000143228.12	3.29681	-1.65328	17.2691	1.30591e-48	3.57539e-47	99.6236	NUF2	yes	yes					yes	yes
ENSG00000170190	ENSG00000170190.15	0.892564	2.38676	5.29407	2.13226e-07	5.01214e-07	5.55188	SLC16A5	yes							yes
ENSG00000170537	ENSG00000170537.12	0.520859	0.132272	4.09612	5.23836e-05	9.90783e-05	0.509002	TMC7	yes	yes						yes
ENSG00000089472	ENSG00000089472.16	2.40003	1.80064	12.6205	2.74209e-30	2.74987e-29	57.4399	HEPH	yes		yes		yes		yes
ENSG00000100985	ENSG00000100985.7	1.84466	-1.44937	6.81215	4.28417e-11	1.33077e-10	14.3221	MMP9	yes	yes	yes		yes		yes
ENSG00000102854	ENSG00000102854.15	3.56859	-1.38766	12.7561	8.41799e-31	8.72715e-30	58.9271	MSLN	yes	yes	yes		yes		yes
ENSG00000164932	ENSG00000164932.12	2.63512	0.834885	13.3548	4.3612e-33	5.11021e-32	63.9427	CTHRC1	yes		yes		yes		yes
ENSG00000073111	ENSG00000073111.13	2.15235	2.74482	14.126	4.45404e-36	6.14682e-35	70.6753	MCM2	yes				yes		yes
ENSG00000121621	ENSG00000121621.6	2.78348	-1.4747	18.1711	2.94145e-52	9.91988e-51	108.012	KIF18A	yes	yes			yes		yes
ENSG00000136059	ENSG00000136059.14	1.49787	2.25517	13.7463	1.34012e-34	1.69931e-33	67.388	VILL	yes				yes		yes
ENSG00000168078	ENSG00000168078.9	3.69177	-1.36447	17.3367	6.964e-49	1.94427e-47	100.212	PBK	yes	yes			yes		yes
ENSG00000074047	ENSG00000074047.21	3.0354	0.489423	21.3159	6.03372e-65	4.08592e-63	137.128	GLI2	yes		yes				yes
ENSG00000074657	ENSG00000074657.13	1.74962	4.25326	17.0131	1.40977e-47	3.62215e-46	97.077	ZNF532	yes				yes	yes
ENSG00000075223	ENSG00000075223.13	3.67036	1.40249	25.0643	1.00054e-79	1.5534e-77	171.061	SEMA3C	yes				yes	yes
ENSG00000101003	ENSG00000101003.9	3.1229	-0.120007	18.3976	3.56523e-53	1.26962e-51	110.029	GINS1	yes	yes			yes	yes
ENSG00000107984	ENSG00000107984.9	2.80433	-2.31649	14.0299	1.05633e-35	1.43142e-34	70.2438	DKK1	yes	yes			yes	yes
ENSG00000123975	ENSG00000123975.4	3.64194	0.172759	20.1002	4.66331e-60	2.36528e-58	125.838	CKS2	yes	yes			yes	yes
ENSG00000126787	ENSG00000126787.12	4.48244	-2.26406	19.0444	8.60321e-56	3.48813e-54	116.112	DLGAP5	yes	yes			yes	yes
ENSG00000134057	ENSG00000134057.14	2.76499	1.65551	16.0091	1.53565e-43	3.17119e-42	87.8312	CCNB1	yes				yes	yes
ENSG00000140931	ENSG00000140931.19	2.26138	2.7165	15.9587	2.44638e-43	4.98716e-42	87.3621	CMTM3	yes				yes	yes
ENSG00000145386	ENSG00000145386.9	3.00647	0.816012	17.0521	9.81305e-48	2.54181e-46	97.4888	CCNA2	yes				yes	yes
ENSG00000164611	ENSG00000164611.12	4.32543	-0.42197	20.3648	4.00343e-61	2.20163e-59	128.301	PTTG1	yes	yes			yes	yes
ENSG00000166394	ENSG00000166394.14	2.81116	1.30832	31.2025	1.58516e-102	1.1871e-99	223.537	CYB5R2	yes				yes	yes
ENSG00000171241	ENSG00000171241.8	2.76508	-1.0759	15.7271	2.06449e-42	4.00962e-41	85.3878	SHCBP1	yes	yes			yes	yes
ENSG00000182481	ENSG00000182481.8	2.3203	3.43252	13.7525	1.26831e-34	1.60986e-33	67.3331	KPNA2	yes				yes	yes
ENSG00000196083	ENSG00000196083.9	1.73442	2.33732	16.1277	5.13976e-44	1.08695e-42	88.9392	IL1RAP	yes				yes	yes
ENSG00000196639	ENSG00000196639.6	1.93802	-0.445719	11.2473	3.2301e-25	2.41046e-24	46.2177	HRH1	yes	yes			yes	yes
ENSG00000196923	ENSG00000196923.13	1.50757	3.98152	10.8994	5.66849e-24	3.90506e-23	42.9215	PDLIM7	yes				yes	yes
ENSG00000071054	ENSG00000071054.16	1.42381	5.4966	15.7558	1.58604e-42	3.09691e-41	85.4742	MAP4K4	yes					yes
ENSG00000118263	ENSG00000118263.14	0.700808	3.98042	6.85934	3.20576e-11	1.00523e-10	13.8762	KLF7	yes					yes
ENSG00000139211	ENSG00000139211.6	1.4428	2.53974	12.0201	4.82928e-28	4.23136e-27	52.2861	AMIGO2	yes					yes
ENSG00000155465	ENSG00000155465.18	0.792248	2.81705	6.04826	3.80483e-09	1.02355e-08	9.27752	SLC7A7	yes					yes
ENSG00000188042	ENSG00000188042.7	0.746316	3.38125	5.10033	5.60297e-07	1.26936e-06	4.42146	ARL4C	yes					yes
ENSG00000011426	ENSG00000011426.10	4.40877	-0.571171	24.6373	4.52926e-78	6.3715e-76	167.282	ANLN	yes	yes	yes		yes
ENSG00000060718	ENSG00000060718.20	4.17694	-0.272355	19.4966	1.27698e-57	5.67441e-56	120.256	COL11A1	yes	yes	yes		yes
ENSG00000062038	ENSG00000062038.13	4.54449	0.8388	28.3716	2.96614e-92	9.44047e-90	199.893	CDH3	yes		yes		yes
ENSG00000080986	ENSG00000080986.12	3.33413	-1.13537	18.4962	1.42234e-53	5.17366e-52	110.992	NDC80	yes	yes	yes		yes
ENSG00000090889	ENSG00000090889.11	4.49527	-1.64806	19.7232	1.55101e-58	7.21971e-57	122.395	KIF4A	yes	yes	yes		yes
ENSG00000101447	ENSG00000101447.14	4.00615	-1.25321	24.5424	1.0593e-77	1.45011e-75	166.468	FAM83D	yes	yes	yes		yes
ENSG00000104415	ENSG00000104415.13	2.73183	-0.191602	11.6075	1.59241e-26	1.27986e-25	48.9696	WISP1	yes		yes		yes
ENSG00000111206	ENSG00000111206.12	2.53825	0.740497	16.1051	6.33565e-44	1.33211e-42	88.7614	FOXM1	yes		yes		yes
ENSG00000117394	ENSG00000117394.20	2.73705	3.13493	22.6905	1.99971e-70	1.85151e-68	149.636	SLC2A1	yes		yes		yes
ENSG00000118257	ENSG00000118257.16	2.72268	2.38189	15.8198	8.79412e-43	1.73578e-41	86.0796	NRP2	yes		yes		yes
ENSG00000130635	ENSG00000130635.15	1.86118	4.84764	6.76449	5.73335e-11	1.76369e-10	13.2915	COL5A1	yes		yes		yes
ENSG00000133110	ENSG00000133110.14	4.96984	1.80962	16.6799	3.10403e-46	7.44208e-45	94.0305	POSTN	yes		yes		yes
ENSG00000137203	ENSG00000137203.10	3.48524	-1.22047	19.8052	7.23156e-59	3.46109e-57	123.335	TFAP2A	yes	yes	yes		yes
ENSG00000137573	ENSG00000137573.13	3.05386	2.73582	15.6517	4.13106e-42	7.89677e-41	84.5312	SULF1	yes		yes		yes
ENSG00000137807	ENSG00000137807.13	2.86876	0.425501	19.3575	4.65945e-57	2.01424e-55	118.941	KIF23	yes		yes		yes
ENSG00000151388	ENSG00000151388.10	2.54798	1.09318	15.1473	4.21068e-40	7.20513e-39	79.9727	ADAMTS12	yes		yes		yes
ENSG00000156970	ENSG00000156970.12	4.06605	-0.632246	20.3152	6.33921e-61	3.39094e-59	127.851	BUB1B	yes	yes	yes		yes
ENSG00000165474	ENSG00000165474.5	1.48854	0.538202	6.54603	2.13846e-10	6.31957e-10	12.5803	GJB2	yes		yes		yes
ENSG00000166923	ENSG00000166923.10	2.0135	2.20055	6.53441	2.29149e-10	6.75378e-10	12.066	GREM1	yes		yes		yes
ENSG00000169851	ENSG00000169851.15	4.20615	0.356021	26.5409	2.1873e-85	4.84286e-83	184.1	PCDH7	yes	yes	yes		yes
ENSG00000186340	ENSG00000186340.14	1.7165	3.95158	6.49463	2.90135e-10	8.49616e-10	11.7342	THBS2	yes		yes		yes
ENSG00000198759	ENSG00000198759.11	5.8219	-3.1286	29.8194	1.4616e-97	8.09027e-95	212.127	EGFL6	yes	yes	yes		yes
ENSG00000198796	ENSG00000198796.6	2.45074	-2.16705	11.2029	4.66419e-25	3.43137e-24	46.0534	ALPK2	yes	yes	yes		yes
ENSG00000204262	ENSG00000204262.11	2.85629	4.36524	14.1662	3.10163e-36	4.32258e-35	71.0652	COL5A2	yes		yes		yes
ENSG00000089127	ENSG00000089127.12	0.536554	1.59615	2.92894	0.00362716	0.00561871	-3.64995	OAS1	yes		yes	yes
ENSG00000099953	ENSG00000099953.9	2.6609	0.894197	16.5778	7.99812e-46	1.8632e-44	93.1281	MMP11	yes		yes	yes
ENSG00000109255	ENSG00000109255.11	3.1305	-3.60233	19.2477	1.29484e-56	5.48574e-55	118.174	NMU	yes	yes	yes	yes
ENSG00000111331	ENSG00000111331.12	0.526809	3.14954	3.30482	0.00105004	0.00173882	-2.74823	OAS3	yes		yes	yes
ENSG00000113657	ENSG00000113657.12	2.58388	3.60501	14.7741	1.26488e-38	1.99667e-37	76.5123	DPYSL3	yes		yes	yes
ENSG00000114346	ENSG00000114346.13	1.55328	2.05568	11.1396	7.87624e-25	5.71027e-24	44.915	ECT2	yes		yes	yes
ENSG00000117724	ENSG00000117724.12	4.07676	-0.251474	20.6133	3.99722e-62	2.3451e-60	130.597	CENPF	yes	yes	yes	yes
ENSG00000118473	ENSG00000118473.21	0.762696	0.557261	5.46494	8.88355e-08	2.15771e-07	6.47449	SGIP1	yes		yes	yes
ENSG00000123473	ENSG00000123473.15	1.56067	0.965988	13.826	6.57443e-35	8.48875e-34	68.0743	STIL	yes		yes	yes
ENSG00000131236	ENSG00000131236.16	0.6204	6.51424	7.26091	2.56651e-12	8.67841e-12	16.339	CAP1	yes		yes	yes
ENSG00000131620	ENSG00000131620.17	2.21992	2.58339	10.4983	1.46299e-22	9.29409e-22	39.8612	ANO1	yes		yes	yes
ENSG00000131747	ENSG00000131747.14	5.12256	0.157583	20.5686	6.05178e-62	3.50206e-60	130.183	TOP2A	yes		yes	yes
ENSG00000133106	ENSG00000133106.14	1.88833	1.42743	15.5307	1.25587e-41	2.33579e-40	83.5181	EPSTI1	yes		yes	yes
ENSG00000140937	ENSG00000140937.13	2.47585	2.56208	10.104	3.36613e-21	1.96759e-20	36.5869	CDH11	yes		yes	yes
ENSG00000158315	ENSG00000158315.10	1.24143	-0.987673	5.53525	6.1572e-08	1.51502e-07	7.32083	RHBDL2	yes	yes	yes	yes
ENSG00000160932	ENSG00000160932.10	1.16372	4.97012	6.27489	1.04782e-09	2.9464e-09	10.4458	LY6E	yes		yes	yes
ENSG00000165304	ENSG00000165304.7	3.69813	-1.01906	18.3438	5.88429e-53	2.05805e-51	109.554	MELK	yes	yes	yes	yes
ENSG00000169604	ENSG00000169604.19	2.15449	3.76459	11.6621	1.00574e-26	8.18934e-26	49.2171	ANTXR1	yes		yes	yes
ENSG00000180730	ENSG00000180730.4	3.10962	-0.918604	18.7173	1.81125e-54	6.87304e-53	113.058	SHISA2	yes	yes	yes	yes
ENSG00000188643	ENSG00000188643.10	1.40267	4.41262	7.06437	8.94533e-12	2.91e-11	15.1664	S100A16	yes		yes	yes
ENSG00000213145	ENSG00000213145.9	2.49753	1.65859	12.715	1.2046e-30	1.23576e-29	58.4931	CRIP1	yes		yes	yes
ENSG00000029153	ENSG00000029153.14	0.452465	1.60877	2.37223	0.0182286	0.0257396	-5.15119	ARNTL2	yes		yes
ENSG00000073737	ENSG00000073737.16	1.29232	-2.11153	5.25598	2.58404e-07	6.0191e-07	5.92249	DHRS9	yes	yes	yes
ENSG00000094804	ENSG00000094804.9	1.09855	1.62134	5.86879	1.02962e-08	2.6869e-08	8.27975	CDC6	yes		yes
ENSG00000111799	ENSG00000111799.20	0.526923	4.19531	2.09628	0.0367845	0.0496558	-6.02295	COL12A1	yes		yes
ENSG00000115008	ENSG00000115008.5	1.12936	-3.42058	5.86259	1.06521e-08	2.77778e-08	9.15407	IL1A	yes	yes	yes
ENSG00000115414	ENSG00000115414.18	1.39826	6.26922	4.64719	4.79372e-06	9.99716e-06	2.30373	FN1	yes		yes
ENSG00000120659	ENSG00000120659.14	1.42895	-2.7589	6.39628	5.17599e-10	1.4922e-09	11.989	TNFSF11	yes	yes	yes
ENSG00000120708	ENSG00000120708.16	1.36781	4.33309	5.59435	4.51164e-08	1.12117e-07	6.76538	TGFBI	yes		yes
ENSG00000124813	ENSG00000124813.20	0.940685	0.787986	4.76899	2.73483e-06	5.82956e-06	3.28266	RUNX2	yes		yes
ENSG00000136689	ENSG00000136689.18	0.780194	-0.0640404	2.31574	0.0211574	0.0295978	-4.69321	IL1RN	yes		yes
ENSG00000137648	ENSG00000137648.17	0.963735	-2.34991	3.17313	0.00164342	0.00266069	-2.34217	TMPRSS4	yes	yes	yes
ENSG00000137809	ENSG00000137809.16	1.30941	1.77127	8.37515	1.39987e-15	5.87303e-15	23.9745	ITGA11	yes		yes
ENSG00000138119	ENSG00000138119.16	1.11272	4.6841	5.44033	1.00912e-07	2.4371e-07	6.02364	MYOF	yes		yes
ENSG00000141682	ENSG00000141682.11	1.2643	-0.129538	5.51869	6.71479e-08	1.64634e-07	6.83796	PMAIP1	yes	yes	yes
ENSG00000148773	ENSG00000148773.13	4.02028	0.371044	16.5202	1.36327e-45	3.13282e-44	92.5755	MKI67	yes		yes
ENSG00000151715	ENSG00000151715.7	0.481913	0.505375	2.20638	0.0280148	0.0384701	-5.10352	TMEM45B	yes		yes
ENSG00000157227	ENSG00000157227.12	0.638288	6.23303	4.27521	2.47376e-05	4.83252e-05	0.671215	MMP14	yes		yes
ENSG00000168461	ENSG00000168461.12	1.1267	3.64467	6.46197	3.51876e-10	1.02452e-09	11.5389	RAB31	yes		yes
ENSG00000186007	ENSG00000186007.9	1.17463	-3.50432	7.11265	6.5971e-12	2.1638e-11	16.3604	LEMD1	yes	yes	yes
ENSG00000196754	ENSG00000196754.10	0.940643	-1.36053	2.99898	0.0029054	0.00455666	-2.69175	S100A2	yes	yes	yes
ENSG00000206075	ENSG00000206075.13	0.92929	-2.36245	2.31132	0.0214031	0.0299218	-4.24131	SERPINB5	yes	yes	yes
ENSG00000213186	ENSG00000213186.7	1.59666	1.24125	14.3531	5.75007e-37	8.3376e-36	72.7736	TRIM59	yes		yes
ENSG00000268104	ENSG00000268104.2	0.815841	-2.73479	2.10777	0.0357709	0.0483823	-4.75552	SLC6A14	yes	yes	yes
ENSG00000271447	ENSG00000271447.5	3.16529	0.189988	13.3506	4.52624e-33	5.29872e-32	64.1372	MMP28	yes	yes	yes
ENSG00000000460	ENSG00000000460.16	1.44917	1.34476	14.9811	1.92151e-39	3.17905e-38	78.4849	C1orf112	yes
ENSG00000002587	ENSG00000002587.9	1.69749	0.464219	12.4394	1.31785e-29	1.26719e-28	56.0372	HS3ST1	yes
ENSG00000005020	ENSG00000005020.12	0.750582	3.35174	8.25983	3.14757e-15	1.29222e-14	23.0085	SKAP2	yes
ENSG00000005884	ENSG00000005884.17	0.440975	5.60645	3.11591	0.00198741	0.0031808	-3.43784	ITGA3	yes
ENSG00000011422	ENSG00000011422.11	0.511932	1.92677	2.34851	0.019412	0.0273032	-5.14039	PLAUR	yes
ENSG00000013588	ENSG00000013588.7	-0.786253	2.94917	-2.55717	0.0109795	0.0159986	-4.49901	GPRC5A
ENSG00000013810	ENSG00000013810.18	2.37503	1.76985	15.7119	2.37499e-42	4.59165e-41	85.1075	TACC3	yes
ENSG00000014914	ENSG00000014914.20	1.25787	2.7995	5.98127	5.53181e-09	1.47087e-08	8.94379	MTMR11	yes
ENSG00000023445	ENSG00000023445.13	-2.56686	4.08882	-5.54955	5.71232e-08	1.4091e-07	7.19343	BIRC3
ENSG00000030582	ENSG00000030582.17	-0.0349742	6.60787	-0.31767	0.750927	0.782296	-8.20295	GRN
ENSG00000035499	ENSG00000035499.12	3.99221	-1.81423	18.5616	7.73221e-54	2.84505e-52	111.613	DEPDC1B	yes	yes
ENSG00000038427	ENSG00000038427.15	2.04652	3.59587	7.20112	3.76177e-12	1.25682e-11	15.9714	VCAN	yes
ENSG00000042493	ENSG00000042493.15	0.94819	4.1912	5.62073	3.92364e-08	9.79063e-08	6.93768	CAPG	yes
ENSG00000042980	ENSG00000042980.12	-2.12316	2.35805	-6.78838	4.95518e-11	1.53173e-10	14.1326	ADAM28
ENSG00000047457	ENSG00000047457.13	-2.00642	1.43925	-2.47857	0.0136681	0.0196265	-4.28623	CP
ENSG00000049192	ENSG00000049192.14	3.45963	-1.25505	30.5248	4.16475e-100	2.65107e-97	217.979	ADAMTS6	yes	yes
ENSG00000053747	ENSG00000053747.15	-0.139361	3.49466	-0.536351	0.592061	0.635569	-7.6995	LAMA3
ENSG00000058085	ENSG00000058085.14	0.378371	2.8846	1.23568	0.217416	0.258009	-7.12631	LAMC2
ENSG00000059728	ENSG00000059728.10	0.0170261	3.82566	0.133397	0.893957	0.90935	-8.13812	MXD1
ENSG00000060140	ENSG00000060140.8	0.203363	-2.40444	0.823194	0.410966	0.458686	-6.81948	STYK1
ENSG00000064601	ENSG00000064601.16	-0.295021	5.4833	-2.72296	0.00679845	0.0101933	-4.54717	CTSA
ENSG00000064763	ENSG00000064763.10	0.775034	0.730083	6.90679	2.39163e-11	7.56656e-11	14.4367	FAR2	yes
ENSG00000066279	ENSG00000066279.17	3.71282	-1.07942	19.8673	4.06132e-59	1.97346e-57	123.714	ASPM	yes	yes
ENSG00000067057	ENSG00000067057.16	-0.0218254	4.04891	-0.144223	0.885408	0.901951	-8.128	PFKP
ENSG00000070526	ENSG00000070526.14	-0.992573	-0.129294	-3.36935	0.000838596	0.00140448	-1.84519	ST6GALNAC1
ENSG00000070718	ENSG00000070718.11	1.29584	3.52219	18.3978	3.55826e-53	1.26891e-51	109.96	AP3M2	yes
ENSG00000070882	ENSG00000070882.12	-0.897675	3.18468	-6.57415	1.8084e-10	5.37224e-10	12.4479	OSBPL3
ENSG00000072571	ENSG00000072571.19	2.83572	-1.0088	16.0506	1.04731e-43	2.184e-42	88.3366	HMMR	yes	yes
ENSG00000074416	ENSG00000074416.13	-0.905693	4.04475	-4.33077	1.94974e-05	3.84541e-05	1.26527	MGLL
ENSG00000077152	ENSG00000077152.9	3.82789	-1.23575	18.3488	5.61653e-53	1.9671e-51	109.613	UBE2T	yes	yes
ENSG00000086548	ENSG00000086548.8	-2.41768	2.14715	-4.44244	1.19925e-05	2.41291e-05	2.25772	CEACAM6
ENSG00000089327	ENSG00000089327.14	0.522733	3.40244	2.49751	0.0129717	0.018693	-4.90521	FXYD5	yes
ENSG00000096433	ENSG00000096433.10	0.0778937	6.12587	0.468358	0.639824	0.680331	-8.10854	ITPR3
ENSG00000100342	ENSG00000100342.20	-1.9374	3.45256	-6.07047	3.35831e-09	9.07261e-09	10.0021	APOL1
ENSG00000102034	ENSG00000102034.16	1.60727	2.62944	12.4416	1.2929e-29	1.24508e-28	55.9198	ELF4	yes
ENSG00000102699	ENSG00000102699.5	-0.299505	5.45671	-2.65094	0.00839648	0.0124348	-4.76245	PARP4
ENSG00000103534	ENSG00000103534.16	-2.34578	1.78808	-4.26897	2.54039e-05	4.95659e-05	1.48538	TMC5
ENSG00000104432	ENSG00000104432.13	0.519075	0.120969	2.25809	0.0245635	0.0340391	-5.04636	IL7	yes
ENSG00000104783	ENSG00000104783.11	-0.474843	-0.290573	-1.42172	0.156009	0.190103	-6.2934	KCNN4
ENSG00000105388	ENSG00000105388.15	-0.495403	-2.22917	-1.09428	0.274597	0.319201	-6.27211	CEACAM5
ENSG00000105854	ENSG00000105854.12	0.56988	4.86816	6.23075	1.3508e-09	3.76425e-09	10.1885	PON2	yes
ENSG00000105976	ENSG00000105976.14	-0.710644	4.47008	-4.46256	1.09757e-05	2.21393e-05	1.5294	MET
ENSG00000106031	ENSG00000106031.7	0.443611	-4.05336	3.21613	0.00142207	0.00231989	-1.82691	HOXA13	yes
ENSG00000106392	ENSG00000106392.10	0.602004	3.68808	6.34107	7.14225e-10	2.03703e-09	10.8386	C1GALT1	yes
ENSG00000106546	ENSG00000106546.12	0.588443	4.33188	4.56799	6.86184e-06	1.41196e-05	1.92347	AHR	yes
ENSG00000109452	ENSG00000109452.12	-0.0225241	2.94204	-0.19802	0.843146	0.865024	-8.08768	INPP4B
ENSG00000110492	ENSG00000110492.15	3.24176	3.68127	14.3641	5.2034e-37	7.57215e-36	72.8383	MDK	yes
ENSG00000110660	ENSG00000110660.14	-0.102883	3.22929	-0.825509	0.409652	0.457381	-7.614	SLC35F2
ENSG00000110880	ENSG00000110880.10	1.25495	4.8303	12.156	1.51115e-28	1.36977e-27	53.3836	CORO1C	yes
ENSG00000111335	ENSG00000111335.12	-0.419786	1.4408	-1.7826	0.0755302	0.0971092	-6.02926	OAS2
ENSG00000111424	ENSG00000111424.10	-1.40798	2.27318	-4.93679	1.23839e-06	2.72085e-06	4.33642	VDR
ENSG00000112079	ENSG00000112079.8	0.762514	4.71999	10.3332	5.47865e-22	3.35572e-21	38.378	STK38	yes
ENSG00000113368	ENSG00000113368.11	3.05062	2.24876	22.1306	3.3547e-68	2.79141e-66	144.528	LMNB1	yes
ENSG00000113810	ENSG00000113810.15	0.480869	3.73246	5.29342	2.13925e-07	5.02668e-07	5.26616	SMC4	yes
ENSG00000115009	ENSG00000115009.11	-1.66687	-1.38036	-3.03301	0.00260453	0.00410782	-2.41223	CCL20
ENSG00000115091	ENSG00000115091.11	0.58121	5.95311	6.38247	5.61126e-10	1.61312e-09	11.0448	ACTR3	yes
ENSG00000115590	ENSG00000115590.13	-0.105698	0.323866	-0.295773	0.767581	0.797525	-7.38982	IL1R2
ENSG00000115641	ENSG00000115641.18	0.724732	2.94917	4.71324	3.54098e-06	7.4735e-06	2.69181	FHL2	yes
ENSG00000115884	ENSG00000115884.10	0.664024	4.76508	3.9359	0.000100244	0.000184422	-0.621521	SDC1	yes
ENSG00000115919	ENSG00000115919.14	0.25199	-0.536695	1.00491	0.315642	0.361696	-7.01397	KYNU
ENSG00000116701	ENSG00000116701.14	0.696206	1.7874	2.30027	0.0220285	0.0307522	-5.15938	NCF2	yes
ENSG00000116815	ENSG00000116815.15	-0.0556035	2.07789	-0.555164	0.579142	0.62325	-7.71269	CD58
ENSG00000117472	ENSG00000117472.9	-1.76231	1.70745	-6.33793	7.27379e-10	2.07327e-09	11.538	TSPAN1
ENSG00000117650	ENSG00000117650.12	4.42208	-2.37563	20.1386	3.26628e-60	1.68352e-58	126.286	NEK2	yes	yes
ENSG00000118193	ENSG00000118193.11	3.30674	-1.96319	19.8751	3.77574e-59	1.8382e-57	123.853	KIF14	yes	yes
ENSG00000119917	ENSG00000119917.13	-0.0718615	2.70094	-0.441355	0.659232	0.697994	-7.82113	IFIT3
ENSG00000119922	ENSG00000119922.9	0.236807	1.6949	1.5078	0.132521	0.163481	-6.6861	IFIT2
ENSG00000122861	ENSG00000122861.15	-0.243217	2.5681	-0.88051	0.379195	0.427027	-7.28913	PLAU
ENSG00000123219	ENSG00000123219.12	2.99237	-1.14442	16.5992	6.55668e-46	1.53584e-44	93.3982	CENPK	yes	yes
ENSG00000123843	ENSG00000123843.12	-4.11372	1.46124	-5.17609	3.85314e-07	8.84739e-07	5.75784	C4BPB
ENSG00000124107	ENSG00000124107.5	-2.65543	2.47987	-3.92742	0.000103684	0.000190395	0.421546	SLPI
ENSG00000124201	ENSG00000124201.14	-0.202812	4.76671	-2.57349	0.0104845	0.0153229	-4.92819	ZNFX1
ENSG00000125266	ENSG00000125266.6	2.05739	3.40209	15.2772	1.28283e-40	2.248e-39	81.0992	EFNB2	yes
ENSG00000125753	ENSG00000125753.13	0.403784	4.89888	4.05221	6.27131e-05	0.000117784	-0.19572	VASP	yes
ENSG00000126709	ENSG00000126709.14	0.445836	3.72343	1.90089	0.0581484	0.0761318	-6.37395	IFI6
ENSG00000127824	ENSG00000127824.13	-0.855244	4.32051	-5.96169	6.16741e-09	1.63475e-08	8.91624	TUBA4A
ENSG00000127947	ENSG00000127947.15	0.167776	5.23048	1.82925	0.0682238	0.0883504	-6.57106	PTPN12
ENSG00000128203	ENSG00000128203.6	1.2656	-0.223121	10.4286	2.55835e-22	1.6009e-21	39.6701	ASPHD2	yes	yes
ENSG00000129521	ENSG00000129521.13	1.96395	2.37592	10.992	2.65436e-24	1.86442e-23	43.8192	EGLN3	yes
ENSG00000130429	ENSG00000130429.12	-0.168813	5.24583	-1.34039	0.180998	0.218158	-7.32993	ARPC1B
ENSG00000131389	ENSG00000131389.16	0.617324	3.69515	3.39229	0.000773502	0.00129939	-2.50773	SLC6A6	yes
ENSG00000131981	ENSG00000131981.15	-0.676143	5.45874	-3.25067	0.00126464	0.00207463	-2.82078	LGALS3
ENSG00000132170	ENSG00000132170.19	-1.12102	1.20881	-5.10128	5.57688e-07	1.26378e-06	5.01864	PPARG
ENSG00000132530	ENSG00000132530.16	-1.18461	1.45756	-3.46909	0.000588317	0.00100045	-1.44231	XAF1
ENSG00000133816	ENSG00000133816.13	-1.28782	5.01227	-9.08015	8.49749e-18	4.08386e-17	28.919	MICAL2
ENSG00000134321	ENSG00000134321.11	-1.27075	1.52704	-7.99729	1.93786e-14	7.54576e-14	21.6569	RSAD2
ENSG00000135114	ENSG00000135114.12	-0.609466	-1.21068	-1.95621	0.0512464	0.0677064	-5.18614	OASL
ENSG00000135750	ENSG00000135750.14	-0.181902	2.50999	-1.04156	0.298343	0.34376	-7.30851	KCNK1
ENSG00000135823	ENSG00000135823.13	1.42322	3.57323	22.7288	1.40887e-70	1.31884e-68	149.992	STX6	yes
ENSG00000137501	ENSG00000137501.17	0.205362	2.7117	1.57444	0.116302	0.144882	-6.8371	SYTL2
ENSG00000137628	ENSG00000137628.16	-0.610571	2.89054	-4.25416	2.70546e-05	5.26494e-05	0.88582	DDX60
ENSG00000137699	ENSG00000137699.16	0.714652	0.711629	1.69175	0.0915957	0.116117	-5.90803	TRIM29
ENSG00000137804	ENSG00000137804.12	3.67871	0.939856	19.6793	2.33136e-58	1.0715e-56	121.91	NUSAP1	yes
ENSG00000137959	ENSG00000137959.15	-0.00024416	1.60533	-0.000944379	0.999247	0.999247	-7.75364	IFI44L
ENSG00000137965	ENSG00000137965.10	-0.140143	2.56468	-0.621417	0.534735	0.580863	-7.61224	IFI44
ENSG00000138160	ENSG00000138160.5	2.86052	0.831833	19.79	8.33033e-59	3.96461e-57	122.945	KIF11	yes
ENSG00000138180	ENSG00000138180.15	3.87542	-1.65853	21.8639	3.88346e-67	3.09971e-65	142.204	CEP55	yes	yes
ENSG00000138496	ENSG00000138496.16	-1.56128	5.12379	-12.3017	4.3215e-29	4.05133e-28	54.758	PARP9
ENSG00000138594	ENSG00000138594.13	0.486909	4.6783	5.85044	1.13847e-08	2.96064e-08	8.10999	TMOD3	yes
ENSG00000138795	ENSG00000138795.9	3.09429	-0.694685	16.234	1.92616e-44	4.15627e-43	90.0834	LEF1	yes	yes
ENSG00000139618	ENSG00000139618.14	1.11572	0.613163	8.7215	1.17703e-16	5.28563e-16	26.3503	BRCA2	yes
ENSG00000139734	ENSG00000139734.17	2.89107	-0.927744	16.4719	2.13238e-45	4.86075e-44	92.2073	DIAPH3	yes	yes
ENSG00000140279	ENSG00000140279.12	-0.661276	0.272607	-0.862133	0.389213	0.43715	-6.73943	DUOX2
ENSG00000140297	ENSG00000140297.12	-2.23541	0.290444	-3.98318	8.29542e-05	0.000153882	0.448396	GCNT3
ENSG00000140403	ENSG00000140403.12	0.173978	3.37704	1.2723	0.204123	0.243368	-7.33199	DNAJA4
ENSG00000143079	ENSG00000143079.14	1.67852	3.41694	18.7591	1.2276e-54	4.70739e-53	113.327	CTTNBP2NL	yes
ENSG00000143369	ENSG00000143369.14	0.0765744	2.26977	0.44573	0.656072	0.695168	-7.69236	ECM1
ENSG00000143476	ENSG00000143476.17	3.81008	-1.17359	16.6795	3.11382e-46	7.45852e-45	94.1045	DTL	yes	yes
ENSG00000143797	ENSG00000143797.11	2.55129	2.23585	24.0607	8.01841e-76	1.00574e-73	162.065	MBOAT2	yes
ENSG00000144645	ENSG00000144645.13	1.37789	1.89921	14.8517	6.24555e-39	1.00585e-37	77.3354	OSBPL10	yes
ENSG00000146072	ENSG00000146072.6	0.437119	4.68094	2.5983	0.00976994	0.0143321	-4.88389	TNFRSF21	yes
ENSG00000146674	ENSG00000146674.14	2.6294	3.939	12.4277	1.45823e-29	1.39847e-28	55.7166	IGFBP3	yes
ENSG00000146918	ENSG00000146918.19	1.4609	2.46777	11.3042	2.01251e-25	1.52417e-24	46.2617	NCAPG2	yes
ENSG00000147883	ENSG00000147883.10	-1.68506	1.24649	-4.97123	1.0497e-06	2.3207e-06	4.65368	CDKN2B
ENSG00000148346	ENSG00000148346.11	-2.69786	3.47066	-2.94913	0.0034038	0.00529171	-3.14147	LCN2
ENSG00000149573	ENSG00000149573.8	-0.42941	3.93797	-2.8268	0.00497545	0.0075832	-4.08086	MPZL2
ENSG00000151491	ENSG00000151491.12	-0.14429	4.80516	-1.62085	0.105963	0.132898	-6.91146	EPS8
ENSG00000151617	ENSG00000151617.15	3.46347	1.41783	15.1073	6.06716e-40	1.02988e-38	79.5762	EDNRA	yes
ENSG00000151651	ENSG00000151651.15	-1.31588	2.97945	-7.30689	1.9097e-12	6.51983e-12	17.1696	ADAM8
ENSG00000151693	ENSG00000151693.9	0.546198	2.96943	6.21698	1.46181e-09	4.05938e-09	10.1987	ASAP2	yes
ENSG00000151746	ENSG00000151746.13	1.07631	2.0724	10.2788	8.44647e-22	5.12057e-21	38.0235	BICD1	yes
ENSG00000152332	ENSG00000152332.15	-0.179738	5.45246	-2.66648	0.00802562	0.0119174	-4.72233	UHMK1	yes
ENSG00000153246	ENSG00000153246.12	1.90316	1.82239	9.63294	1.31082e-19	7.02209e-19	33.206	PLA2R1	yes
ENSG00000154310	ENSG00000154310.16	-0.502904	3.44772	-4.8431	1.93264e-06	4.17662e-06	3.2342	TNIK
ENSG00000154760	ENSG00000154760.13	0.53666	2.43572	3.47751	0.00057074	0.000972052	-2.20095	SLFN13	yes
ENSG00000157193	ENSG00000157193.15	1.93662	1.34676	15.7311	1.99018e-42	3.86825e-41	85.3398	LRP8	yes
ENSG00000157483	ENSG00000157483.8	0.120576	4.44508	1.24696	0.213257	0.25344	-7.42951	MYO1E
ENSG00000157601	ENSG00000157601.13	-0.901715	3.59819	-4.05558	6.18547e-05	0.000116258	0.175253	MX1
ENSG00000159399	ENSG00000159399.9	0.37295	2.93848	1.78192	0.0756415	0.0972425	-6.49887	HK2
ENSG00000160710	ENSG00000160710.15	0.157847	7.28728	3.17127	0.00165367	0.00267644	-3.26871	ADAR	yes
ENSG00000161800	ENSG00000161800.12	2.6926	1.77508	19.7	1.92388e-58	8.9065e-57	122.088	RACGAP1	yes
ENSG00000162545	ENSG00000162545.5	1.69868	3.43521	13.3567	4.28634e-33	5.0248e-32	63.8358	CAMK2N1	yes
ENSG00000162645	ENSG00000162645.12	-0.274088	3.43757	-0.86897	0.385467	0.433438	-7.37545	GBP2
ENSG00000162849	ENSG00000162849.15	3.92482	1.01499	24.768	1.40696e-78	2.05885e-76	168.42	KIF26B	yes
ENSG00000163082	ENSG00000163082.9	-1.40196	2.29	-5.87746	9.81753e-09	2.56463e-08	8.93176	SGPP2
ENSG00000163191	ENSG00000163191.5	0.69654	5.79549	3.67959	0.000270899	0.000475962	-1.59532	S100A11	yes
ENSG00000163297	ENSG00000163297.16	0.906668	3.9724	6.60723	1.48364e-10	4.43439e-10	12.3649	ANTXR2	yes
ENSG00000163735	ENSG00000163735.6	-0.0782965	-1.5202	-0.191586	0.848179	0.869628	-7.25452	CXCL5
ENSG00000163808	ENSG00000163808.16	3.03895	-0.799131	18.2325	1.66096e-52	5.69965e-51	108.52	KIF15	yes	yes
ENSG00000163812	ENSG00000163812.13	0.533193	5.09594	11.1933	5.05102e-25	3.70311e-24	45.3142	ZDHHC3	yes
ENSG00000163814	ENSG00000163814.7	-1.69409	4.56962	-7.21298	3.4878e-12	1.1682e-11	16.5034	CDCP1
ENSG00000164078	ENSG00000164078.12	-1.19044	2.84683	-4.6264	5.26951e-06	1.09502e-05	2.86704	MST1R
ENSG00000164109	ENSG00000164109.13	3.32523	0.249562	18.4824	1.61721e-53	5.86571e-52	110.797	MAD2L1	yes	yes
ENSG00000164171	ENSG00000164171.10	1.1333	2.63097	7.88405	4.19383e-14	1.60095e-13	20.5032	ITGA2	yes
ENSG00000164176	ENSG00000164176.12	2.47643	1.6904	16.12	5.52009e-44	1.16544e-42	88.8612	EDIL3	yes
ENSG00000164484	ENSG00000164484.11	2.60853	0.790282	17.3712	5.05e-49	1.42553e-47	100.482	TMEM200A	yes
ENSG00000164733	ENSG00000164733.20	-0.239743	7.63085	-2.10945	0.035625	0.0482019	-6.02695	CTSB
ENSG00000165949	ENSG00000165949.12	-1.01058	2.83306	-4.05852	6.11186e-05	0.000114908	0.468191	IFI27
ENSG00000166889	ENSG00000166889.13	0.348365	4.71052	6.1504	2.13727e-09	5.86729e-09	9.76336	PATL1	yes
ENSG00000166920	ENSG00000166920.12	-1.43495	0.523692	-2.50532	0.0126937	0.0183119	-3.94664	C15orf48
ENSG00000168394	ENSG00000168394.10	-1.66819	4.21036	-7.02135	1.17181e-11	3.78303e-11	15.3365	TAP1
ENSG00000168404	ENSG00000168404.12	-1.81162	3.67818	-10.0821	3.9986e-21	2.3298e-20	36.8737	MLKL
ENSG00000168615	ENSG00000168615.11	0.0130589	4.97231	0.0833449	0.933626	0.943894	-8.24055	ADAM9
ENSG00000169245	ENSG00000169245.5	0.159745	-1.63994	0.394441	0.693499	0.729875	-7.08692	CXCL10
ENSG00000169299	ENSG00000169299.13	1.51376	3.47006	19.4647	1.71815e-57	7.56878e-56	119.891	PGM2	yes
ENSG00000170006	ENSG00000170006.11	1.72614	-0.270534	7.34993	1.4464e-12	4.98017e-12	17.5819	TMEM154	yes	yes
ENSG00000170522	ENSG00000170522.9	1.80481	2.0461	11.6479	1.13404e-26	9.19549e-26	49.1469	ELOVL6	yes
ENSG00000170647	ENSG00000170647.3	1.7016	0.397707	11.8048	3.01295e-27	2.52603e-26	50.7573	TMEM133	yes
ENSG00000170786	ENSG00000170786.12	0.258135	-1.84508	0.683544	0.494722	0.541929	-6.71234	SDR16C5
ENSG00000171310	ENSG00000171310.10	-0.671871	3.31477	-2.8972	0.00400528	0.00617364	-3.93173	CHST11
ENSG00000171345	ENSG00000171345.13	1.0499	4.90364	4.65023	4.72774e-06	9.86702e-06	2.26258	KRT19	yes
ENSG00000171848	ENSG00000171848.13	3.97012	0.327839	15.3772	5.13608e-41	9.23551e-40	82.0634	RRM2	yes
ENSG00000171877	ENSG00000171877.20	1.62643	-1.27189	9.92286	1.39155e-20	7.87893e-20	35.5909	FRMD5	yes	yes
ENSG00000172936	ENSG00000172936.12	0.171834	4.61735	1.76887	0.0777974	0.0998024	-6.63239	MYD88
ENSG00000173852	ENSG00000173852.14	0.686677	3.75722	9.22123	2.97029e-18	1.46654e-17	29.857	DPY19L1	yes
ENSG00000175793	ENSG00000175793.11	0.0946623	-0.00500487	0.221013	0.825213	0.848921	-7.09826	SFN
ENSG00000176153	ENSG00000176153.11	-1.9351	2.74992	-3.30471	0.00105043	0.00173935	-2.11642	GPX2
ENSG00000176454	ENSG00000176454.13	-0.190426	4.19044	-1.88653	0.0600616	0.0784653	-6.32775	LPCAT4
ENSG00000177409	ENSG00000177409.11	-2.59172	3.12327	-9.52589	2.97273e-19	1.56226e-18	32.775	SAMD9L
ENSG00000180776	ENSG00000180776.15	1.29326	4.61731	17.3089	9.01609e-49	2.48719e-47	99.8204	ZDHHC20	yes
ENSG00000181019	ENSG00000181019.12	0.644475	2.33216	4.03759	6.6562e-05	0.00012471	-0.14148	NQO1	yes
ENSG00000181381	ENSG00000181381.13	-0.986611	3.68972	-8.13222	7.65104e-15	3.06499e-14	22.276	DDX60L
ENSG00000183486	ENSG00000183486.12	-0.854045	2.3963	-3.93402	0.000100997	0.000185701	-0.0956472	MX2
ENSG00000184349	ENSG00000184349.12	4.28342	0.731904	38.4514	7.4214e-127	2.69948e-123	279.46	EFNA5	yes
ENSG00000184445	ENSG00000184445.11	0.910513	3.48753	8.67734	1.61949e-16	7.20394e-16	25.8928	KNTC1	yes
ENSG00000184574	ENSG00000184574.9	1.09332	-0.302165	4.84932	1.87676e-06	4.06034e-06	3.86034	LPAR5	yes	yes
ENSG00000184584	ENSG00000184584.12	1.00303	3.38334	5.47061	8.62629e-08	2.09703e-07	6.27536	TMEM173	yes
ENSG00000184979	ENSG00000184979.9	0.0258898	0.888891	0.189801	0.849576	0.87092	-7.72118	USP18
ENSG00000185215	ENSG00000185215.8	-0.754706	5.73041	-2.85856	0.004514	0.00691632	-4.11671	TNFAIP2
ENSG00000185753	ENSG00000185753.12	0.095926	3.82382	1.61865	0.106436	0.133461	-6.86131	CXorf38
ENSG00000186074	ENSG00000186074.18	-0.495373	-1.32211	-1.62146	0.105831	0.132764	-5.911	CD300LF
ENSG00000187608	ENSG00000187608.8	0.378788	2.045	2.05054	0.0410657	0.0550788	-5.78665	ISG15
ENSG00000188158	ENSG00000188158.14	0.868589	1.27235	5.06225	6.75173e-07	1.51947e-06	4.46709	NHS	yes
ENSG00000189159	ENSG00000189159.15	2.06952	3.23077	17.8745	4.66452e-51	1.48832e-49	105.087	HN1	yes
ENSG00000189334	ENSG00000189334.8	-1.52899	2.85775	-4.48439	9.96554e-06	2.01783e-05	2.35986	S100A14
ENSG00000196154	ENSG00000196154.11	0.0632944	3.56217	0.291582	0.770781	0.800262	-8.05021	S100A4
ENSG00000196188	ENSG00000196188.10	-2.22982	1.16098	-5.00092	9.09631e-07	2.02439e-06	4.49691	CTSE
ENSG00000196562	ENSG00000196562.14	2.08423	3.92144	14.1366	4.04912e-36	5.60014e-35	70.7575	SULF2	yes
ENSG00000196611	ENSG00000196611.4	-2.27248	-1.16704	-3.36842	0.000841313	0.00140875	-1.4542	MMP1
ENSG00000196878	ENSG00000196878.14	1.16171	2.66024	3.98568	8.2124e-05	0.000152408	-0.105676	LAMB3	yes
ENSG00000196950	ENSG00000196950.13	1.17116	4.05243	10.3867	3.57583e-22	2.21851e-21	38.7947	SLC39A10	yes
ENSG00000197142	ENSG00000197142.10	-1.48825	2.65516	-8.42205	1.00482e-15	4.25279e-15	24.6494	ACSL5
ENSG00000197956	ENSG00000197956.9	0.0464618	5.45378	0.278971	0.780434	0.808946	-8.20242	S100A6
ENSG00000197965	ENSG00000197965.11	0.658919	5.61625	8.81277	6.06658e-17	2.7722e-16	26.8496	MPZL1	yes
ENSG00000198734	ENSG00000198734.10	-1.14492	1.34971	-3.08173	0.00222342	0.00353786	-2.94865	F5
ENSG00000198829	ENSG00000198829.6	0.332869	-2.33037	1.39933	0.162612	0.197511	-6.23936	SUCNR1
ENSG00000203668	ENSG00000203668.2	0.529739	3.00454	5.26585	2.45877e-07	5.74254e-07	5.1672	CHML	yes
ENSG00000204616	ENSG00000204616.10	-1.43913	-1.96721	-4.25917	2.6485e-05	5.15843e-05	1.88541	TRIM31
ENSG00000205413	ENSG00000205413.7	-1.76925	2.41229	-9.63418	1.29844e-19	6.95871e-19	33.3933	SAMD9
ENSG00000205420	ENSG00000205420.10	-1.84796	0.624952	-2.09805	0.0366268	0.0494533	-4.68744	KRT6A
ENSG00000213719	ENSG00000213719.8	0.862783	6.41697	7.77231	8.91955e-14	3.33347e-13	19.6546	CLIC1	yes
ENSG00000240065	ENSG00000240065.7	-1.15309	1.87173	-3.97548	8.55605e-05	0.000158532	0.308918	PSMB9
ENSG00000260027	ENSG00000260027.4	2.63599	-0.510896	17.8973	3.76963e-51	1.21037e-49	105.564	HOXB7	yes	yes
ENSG00000275385	ENSG00000275385.1	-0.182372	-3.25072	-0.568315	0.570191	0.614709	-6.69871	CCL18
ENSG00000166803									no expression in fetal
ENSG00000136231	IGF2BP3								no expression in fetal
ENSG00000165895									no expression in fetal
ENSG00000168631									no expression in fetal
ENSG00000170373	CST1								no expression in fetal
ENSG00000184584									no expression in fetal
ENSG00000262406	MMP12
