## Supplementary material for "HOXB6 and HOXB8 control immune-cancer cell interactions in pancreatic cancer": TableS4

### Sheet: Feuil1
	HOXB6				HOXB8
	low	moderate	high	p-value	low	moderate	high	p-value
	18+21	74	41		17+14	76	47
Age
<65	11 (28.2)	21 (28.4)	11 (26.8)	0.98	9 (29.0)	24 (31.6)	10 (21.3)	0.46
≥65	28 (71.8)	53 (71.6)	30 (73.2)		22 (71.0)	52 (68.4)	37 (78.7)
Sex
Female	17 (43.6)	32 (43.2)	20 (48.8)	0.83	16 (51.6)	30 (39.5)	23 (48.9)	0.41
Male	22 (56.4)	42 (56.8)	21 (5.12)		15 (48.4)	46 (60.3)	24 (51.1)
Stage (WHO)
IA	2 (5.1)	3 (4.1)	5 (12.2)	0.83	2 (6.5)	5 (6.6)	3 (6.4)	0.21
IB	4 (10.3	10 (13.5)	3 (7.3)		1 (3.2)	13 (17.1)	3 (6.4)
IIA	5 (12.8)	9 (12.2)	6 (14.6)		4 (12.9)	8 (10.5)	8 (17.0)
IIB	27 (69.2)	51 (68.9)	26 (63.4)		22 (71.0)	50 (65.8)	32 (68.1)
III	1 (2.6)	1 (1.4)	1 (2.4)		2 (6.5)	0 (0.0)	1 (2.1)
pT
1	3 (7.7)	3 (4.1)	5 (12.2)	0.52	3 (9.7)	5 (6.6)	3 (6.4)	0.025
2	8 (20.5)	24 (32.4)	8 (19.5)		3 (9.7)	28 (36.8)	9 (19.1)
3	27 (69.2)	46 (62.2)	27 (64.9)		23 (74.2)	43 (56.6)	34 (72.3)
4	1 (2.6)	1 (1.4)	1 (2.4)		2 (6.5)	0 (0.0)	1 (2.1)
pN
negative	11 (28.2)	23 (31.1)	14 (34.1)	0.85	7 (22.6)	28 (36.8)	13 (27.7)	0.29
positive	28 (71.8)	51 (68.9)	27 (65.9)		24 (77.4)	48 (63.2)	34 (72.3)
Grade (WHO)
1	5 (12.8)	7 (9.5)	6 (15.0)	0.32	3 (9.7)	11 (14.5)	4 (8.7)	0.20
2	24 (61.5)	56 (75.7)	30 (75.0)		19 (61.3)	54 (71.1)	37 (80.4)
3	10 (25.6)	11 (14.9)	4 (10.0)		9 (29.0)	11 (14.5)	5 (10.9)
LNR
<20%	29 (74.4)	56 (75.7)	33 (82.5)	0.63	22 (71.0)	56 (73.7)	40 (87.90)	0.16
>20%	10 (25.6)	18 (24.3)	7 (17.5)		9 (29.0)	20 (26.3)	6 (13.0)
Perineural invasion
No	10 829.4)	13 (20.3)	7 (21.2)	0.57	5 (19.2)	14 (21.5)	11 (27.5)	0.69
Yes	24 (70.6)	51 (79.7)	26 (78.8)		21 (80.8)	51 (78.5)	29 (72.5)
Perivascular invasion
No	25 (71.4)	39 (65.0)	10 (61.3)	0.87	19 (70.4)	37 (61.7)	27 (69.2)	0.64
Yes	10 (28.6)	21 (35.0)	12 (38.7)		8 (29.6)	23 (38.3)	12 (30.8)
