## Supplementary material for "HOXB6 and HOXB8 control immune-cancer cell interactions in pancreatic cancer": TableS9

### Sheet: Sheet1
Pathways from genes correlating positively with HOXB6 and HOXB8 in PDAC
Pathway category	Pathway name	Entities found	Entities total	p-value	FDR
Cell cycle	Cell Cycle, Mitotic	217	596	6.00965e-08	3.4856e-06
	Cell Cycle	257	734	8.98856e-08	5.03359e-06
	M Phase	161	416	9.28602e-08	5.10731e-06
	Mitotic Anaphase	104	249	6.96789e-07	3.34459e-05
	Mitotic Metaphase and Anaphase	104	250	8.29903e-07	3.90054e-05
	Separation of Sister Chromatids	81	195	1.34167e-05	0.000563503
	Cell Cycle Checkpoints	107	279	1.79282e-05	0.000735054
	APC/C:Cdh1 mediated degradation of Cdc20 and other APC/C:Cdh1 targeted proteins in late mitosis/early G1	39	74	2.10962e-05	0.000864946
	Activation of APC/C and APC/C:Cdc20 mediated degradation of mitotic proteins	40	77	2.28532e-05	0.000914128
	APC/C:Cdc20 mediated degradation of mitotic proteins	39	76	3.70836e-05	0.00140918
	APC/C:Cdc20 mediated degradation of Securin	36	68	3.90022e-05	0.00144308
	APC:Cdc20 mediated degradation of cell cycle proteins prior to satisfation of the cell cycle checkpoint	38	74	4.55792e-05	0.00164085
	Cdc20:Phospho-APC/C mediated degradation of Cyclin A	37	73	7.36168e-05	0.0026502
	Autodegradation of Cdh1 by Cdh1:APC/C	33	64	0.000128232	0.00448813
	Stabilization of p53	31	59	0.000146061	0.00496608
	Autodegradation of the E3 ubiquitin ligase COP1	29	54	0.00016426	0.00542057
	Regulation of APC/C activators between G1/S and early anaphase	39	83	0.00021841	0.00698911
	APC/C-mediated degradation of cell cycle proteins	42	92	0.000232151	0.00719669
	Regulation of mitotic cell cycle	42	92	0.000232151	0.00719669
	Mitotic Spindle Checkpoint	48	111	0.000293301	0.00879903
	FBXL7 down-regulates AURKA during mitotic entry and in early mitosis	28	55	0.000480032	0.0134409
	SCF-beta-TrCP mediated degradation of Emi1	28	55	0.000480032	0.0134409
	p53-Dependent G1 DNA Damage Response	33	70	0.000598962	0.015573
	p53-Dependent G1/S DNA damage checkpoint	33	70	0.000598962	0.015573
	G2/M Transition	78	212	0.000725965	0.0181491
	Ubiquitin-dependent degradation of Cyclin D	27	54	0.000776438	0.0182236
	Mitotic G2-G2/M phases	78	214	0.000934292	0.0205544
	G1/S DNA Damage Checkpoints	33	72	0.000947647	0.0208482
	Amplification of signal from unattached kinetochores via a MAD2 inhibitory signal	40	94	0.00117966	0.024773
	Amplification of signal from the kinetochores	40	94	0.00117966	0.024773
	p53-Independent DNA Damage Response	26	54	0.00160504	0.0304957
	p53-Independent G1/S DNA damage checkpoint	26	54	0.00160504	0.0304957
	Ubiquitin Mediated Degradation of Phosphorylated Cdc25A	26	54	0.00160504	0.0304957
	S Phase	66	179	0.00167183	0.0317647
	SCF(Skp2)-mediated degradation of p27/p21	28	62	0.00267499	0.0458395
Cellular response to stimuli	Response of EIF2AK4 (GCN2) to amino acid deficiency	89	115	1.11022e-16	1.16573e-14
	Cellular response to starvation	103	176	1.72085e-14	1.51434e-12
	Cellular responses to stress	358	1009	4.92896e-11	3.59814e-09
	Cellular responses to stimuli	358	1027	3.62929e-10	2.35904e-08
	Cellular response to chemical stress	97	274	0.00062616	0.0162802
	Oxygen-dependent proline hydroxylation of Hypoxia-inducible Factor Alpha	33	72	0.000947647	0.0208482
	GSK3B and BTRC:CUL1-mediated-degradation of NFE2L2	26	54	0.00160504	0.0304957
	Nuclear events mediated by NFE2L2	44	110	0.00222045	0.0399681
Developmental biology	Regulation of expression of SLITs and ROBOs	120	183	1.11022e-16	1.16573e-14
	Signaling by ROBO receptors	130	235	4.44089e-16	4.26326e-14
	Axon guidance	197	585	2.77331e-05	0.00105386
	Nervous system development	204	621	7.91943e-05	0.0027718
Disease	Viral mRNA Translation	83	114	1.11022e-16	1.16573e-14
	Influenza Viral RNA Transcription and Replication	106	173	4.44089e-16	4.26326e-14
	Influenza Infection	115	198	8.88178e-16	8.17124e-14
	SARS-CoV-1 modulates host translation machinery	36	41	3.00763e-10	2.01511e-08
	SARS-CoV-2 modulates host translation machinery	43	62	6.72562e-09	3.96812e-07
	SARS-CoV-1-host interactions	56	118	8.46382e-06	0.000363944
	Vif-mediated degradation of APOBEC3G	29	56	0.00029466	0.0088398
	HIV Infection	93	260	0.000584752	0.015573
	Host Interactions of HIV factors	59	151	0.000792674	0.0182315
	Vpu mediated degradation of CD4	26	53	0.00124629	0.0249258
	Hh mutants are degraded by ERAD	28	61	0.00214231	0.0385617
	Hh mutants abrogate ligand secretion	29	64	0.00217242	0.0391036
DNA replication	Assembly of the pre-replicative complex	50	114	0.000161906	0.00542057
	Switching of origins to a post-replicative state	42	94	0.000356223	0.0103305
	CDK-mediated phosphorylation and removal of Cdc6	35	75	0.000499233	0.0134793
	DNA Replication Pre-Initiation	53	132	0.000792329	0.0182236
	Orc1 removal from chromatin	33	73	0.00118081	0.0247969
Gene expression (Transcription)	RNA Polymerase II Transcription Termination	31	69	0.00178363	0.0321053
Metabolism	Selenocysteine synthesis	83	112	1.11022e-16	1.16573e-14
	Selenoamino acid metabolism	91	180	9.02123e-10	5.50295e-08
	Respiratory electron transport	60	118	5.01159e-07	2.55591e-05
	Respiratory electron transport, ATP synthesis by chemiosmotic coupling, and heat production by uncoupling proteins.	72	153	6.55928e-07	3.21405e-05
	The citric acid (TCA) cycle and respiratory electron transport	89	238	0.00019543	0.00625376
	Activation of gene expression by SREBF (SREBP)	33	71	0.000755811	0.0182236
	Complex I biogenesis	28	59	0.00134382	0.0268765
Metabolism of proteins	Cap-dependent Translation Initiation	107	130	1.11022e-16	1.16573e-14
	Eukaryotic Translation Elongation	87	102	1.11022e-16	1.16573e-14
	Eukaryotic Translation Initiation	107	130	1.11022e-16	1.16573e-14
	Eukaryotic Translation Termination	85	106	1.11022e-16	1.16573e-14
	Formation of a pool of free 40S subunits	92	106	1.11022e-16	1.16573e-14
	GTP hydrolysis and joining of the 60S ribosomal subunit	102	120	1.11022e-16	1.16573e-14
	L13a-mediated translational silencing of Ceruloplasmin expression	101	120	1.11022e-16	1.16573e-14
	Peptide chain elongation	85	97	1.11022e-16	1.16573e-14
	SRP-dependent cotranslational protein targeting to membrane	92	119	1.11022e-16	1.16573e-14
	Translation	186	339	1.11022e-16	1.16573e-14
	Translation initiation complex formation	52	62	2.2371e-13	1.90153e-11
	Activation of the mRNA upon binding of the cap-binding complex and eIFs, and subsequent binding to 43S	53	66	6.73683e-13	5.5242e-11
	Ribosomal scanning and start codon recognition	52	64	7.19536e-13	5.68433e-11
	Formation of the ternary complex, and subsequently, the 43S complex	45	54	1.07749e-11	8.18895e-10
	Mitochondrial translation elongation	53	94	1.0911e-07	5.89191e-06
	Mitochondrial translation	55	102	2.53962e-07	1.3206e-05
	Mitochondrial translation termination	51	94	5.67355e-07	2.83677e-05
	Mitochondrial translation initiation	51	96	1.0271e-06	4.72467e-05
	SUMO E3 ligases SUMOylate target proteins	69	183	0.000769874	0.0182236
	Synthesis of active ubiquitin: roles of E1 and E2 enzymes	19	33	0.000924079	0.0205544
	SUMOylation	71	192	0.00107092	0.0235603
	SUMOylation of DNA replication proteins	25	50	0.00118513	0.0248876
	UCH proteinases	41	98	0.00140397	0.0280794
Metabolism of RNA	Major pathway of rRNA processing in the nucleolus and cytosol	122	189	1.11022e-16	1.16573e-14
	Metabolism of RNA	361	829	1.11022e-16	1.16573e-14
	Nonsense Mediated Decay (NMD) enhanced by the Exon Junction Complex (EJC)	94	124	1.11022e-16	1.16573e-14
	Nonsense Mediated Decay (NMD) independent of the Exon Junction Complex (EJC)	86	101	1.11022e-16	1.16573e-14
	Nonsense-Mediated Decay (NMD)	94	124	1.11022e-16	1.16573e-14
	rRNA processing	136	246	1.11022e-16	1.16573e-14
	rRNA processing in the nucleus and cytosol	128	208	1.11022e-16	1.16573e-14
	Processing of Capped Intron-Containing Pre-mRNA	135	299	1.59306e-10	1.13107e-08
	mRNA Splicing - Major Pathway	105	213	1.86955e-10	1.28999e-08
	mRNA Splicing	107	224	6.80895e-10	4.28964e-08
	mRNA Splicing - Minor Pathway	34	54	1.9569e-06	8.80606e-05
	Regulation of mRNA stability by proteins that bind AU-rich elements	49	93	2.05815e-06	9.05585e-05
	AUF1 (hnRNP D0) binds and destabilizes mRNA	32	56	2.51015e-05	0.000978958
	Deadenylation-dependent mRNA decay	29	65	0.00269644	0.0458395
Programmed cell death	Apoptosis	75	192	0.000174588	0.00576142
	Programmed Cell Death	87	237	0.000402046	0.0116593
	Regulation of activated PAK-2p34 by proteasome mediated degradation	26	50	0.000551798	0.0148985
	Regulation of Apoptosis	27	54	0.000776438	0.0182236
Protein localization	Protein localization	65	170	0.000764592	0.0182236
Signal transduction	Regulation of RAS by GAPs	33	71	0.000755811	0.0182236
	Negative regulation of NOTCH4 signaling	28	57	0.00081685	0.0187876
	Regulation of PTEN stability and activity	33	74	0.00146247	0.0292494
	Degradation of AXIN	27	57	0.00165901	0.0315211
	Degradation of DVL	27	57	0.00165901	0.0315211
	MAPK6/MAPK4 signaling	43	106	0.00192419	0.0346354
	PCP/CE pathway	40	99	0.0028786	0.0489362
