## Supplementary material for "HOXB6 and HOXB8 control immune-cancer cell interactions in pancreatic cancer": TableS10

### Sheet: Sheet1
Pathways from genes correlating positively with HOXB6 in PDAC
Pathway category	Pathway name	Entities found	Entities total	p-value	FDR
Cell cycle	APC/C:Cdh1 mediated degradation of Cdc20 and other APC/C:Cdh1 targeted proteins in late mitosis/early G1	64	74	3.34621e-08	2.17504e-06
	APC/C:Cdc20 mediated degradation of Securin	60	68	4.50009e-08	2.88006e-06
	Autodegradation of Cdh1 by Cdh1:APC/C	57	64	7.10494e-08	4.26296e-06
	Stabilization of p53	53	59	1.53662e-07	7.83676e-06
	Autodegradation of the E3 ubiquitin ligase COP1	49	54	3.31142e-07	1.3908e-05
	Ubiquitin-dependent degradation of Cyclin D	49	54	3.31142e-07	1.3908e-05
	Cdc20:Phospho-APC/C mediated degradation of Cyclin A	60	73	4.54576e-07	1.66828e-05
	FBXL7 down-regulates AURKA during mitotic entry and in early mitosis	49	55	5.52447e-07	1.93356e-05
	SCF-beta-TrCP mediated degradation of Emi1	49	55	5.52447e-07	1.93356e-05
	Activation of APC/C and APC/C:Cdc20 mediated degradation of mitotic proteins	62	77	5.76572e-07	1.96035e-05
	APC:Cdc20 mediated degradation of cell cycle proteins prior to satisfation of the cell cycle checkpoint	60	74	6.97239e-07	2.35794e-05
	p53-Independent DNA Damage Response	48	54	7.60627e-07	2.35794e-05
	p53-Independent G1/S DNA damage checkpoint	48	54	7.60627e-07	2.35794e-05
	Ubiquitin Mediated Degradation of Phosphorylated Cdc25A	48	54	7.60627e-07	2.35794e-05
	APC/C:Cdc20 mediated degradation of mitotic proteins	61	76	7.81183e-07	2.42167e-05
	p53-Dependent G1 DNA Damage Response	56	70	2.3569e-06	6.12793e-05
	p53-Dependent G1/S DNA damage checkpoint	56	70	2.3569e-06	6.12793e-05
	Regulation of APC/C activators between G1/S and early anaphase	63	83	3.05288e-06	7.63221e-05
	G1/S DNA Damage Checkpoints	56	72	5.25778e-06	0.000126187
	APC/C-mediated degradation of cell cycle proteins	66	92	1.05582e-05	0.00023228
	Regulation of mitotic cell cycle	66	92	1.05582e-05	0.00023228
	SCF(Skp2)-mediated degradation of p27/p21	49	62	1.30658e-05	0.000287448
	The role of GTSE1 in G2/M progression after G2 checkpoint	58	83	6.89708e-05	0.00131044
	Cyclin A:Cdk2-associated events at S phase entry	61	90	0.000103355	0.00188016
	Cyclin E associated events during G1/S transition	59	88	0.000174123	0.00296008
	Mitotic Anaphase	132	249	0.00127458	0.0178441
	Mitotic Metaphase and Anaphase	132	250	0.00146491	0.0205087
	Separation of Sister Chromatids	106	195	0.00169949	0.0220933
Cellular response to stimuli	Response of EIF2AK4 (GCN2) to amino acid deficiency	101	115	1.9944e-12	3.37054e-10
	Cellular response to starvation	124	176	5.73323e-09	5.21724e-07
	Cellular responses to stress	518	1009	1.92269e-08	1.36511e-06
	Cellular responses to stimuli	522	1027	5.70138e-08	3.53486e-06
	GSK3B and BTRC:CUL1-mediated-degradation of NFE2L2	48	54	7.60627e-07	2.35794e-05
	Oxygen-dependent proline hydroxylation of Hypoxia-inducible Factor Alpha	54	72	2.01241e-05	0.000422606
	Nuclear events mediated by NFE2L2	74	110	2.62689e-05	0.000525377
	KEAP1-NFE2L2 pathway	91	146	5.44644e-05	0.00108929
	Cellular response to hypoxia	60	86	5.4745e-05	0.0010949
	Cellular response to chemical stress	151	274	0.000120127	0.00216229
	ATF6 (ATF6-alpha) activates chaperone genes	15	15	0.00148353	0.0207694
	ATF6 (ATF6-alpha) activates chaperones	16	17	0.00192635	0.0250425
	Attenuation phase	32	47	0.00373096	0.0447715
Developmental biology	Regulation of expression of SLITs and ROBOs	151	183	1.33227e-15	1.5814e-12
	Signaling by ROBO receptors	167	235	7.7508e-12	1.01535e-09
	Axon guidance	289	585	0.000324163	0.00535819
	Nervous system development	302	621	0.000619761	0.00991618
Disease	Viral mRNA Translation	89	114	9.79439e-09	8.22729e-07
	Influenza Infection	130	198	1.21078e-07	6.65927e-06
	Vif-mediated degradation of APOBEC3G	51	56	1.74115e-07	8.53165e-06
	Defective CFTR causes cystic fibrosis	57	66	1.88688e-07	9.05704e-06
	Influenza Viral RNA Transcription and Replication	116	173	2.05195e-07	9.64417e-06
	SARS-CoV-2-host interactions	187	315	2.59179e-07	1.19222e-05
	Hh mutants abrogate ligand secretion	55	64	3.54339e-07	1.41736e-05
	Hh mutants are degraded by ERAD	53	61	4.13897e-07	1.57281e-05
	Vpu mediated degradation of CD4	48	53	4.56677e-07	1.66828e-05
	SARS-CoV-2 Infection	241	434	8.37041e-07	2.51112e-05
	HIV Infection	157	260	8.98923e-07	2.69677e-05
	SARS-CoV-1 modulates host translation machinery	36	41	2.16288e-05	0.000454205
	Host Interactions of HIV factors	92	151	0.000107532	0.00193558
	SARS-CoV-1-host interactions	75	118	0.000131237	0.00223103
	Diseases of signal transduction by growth factor receptors and second messengers	251	498	0.000263001	0.00447101
	SARS-CoV-2 activates/modulates innate and adaptive immune responses	126	227	0.00031646	0.00535819
	SARS-CoV-2 modulates host translation machinery	43	62	0.000632119	0.0101139
	HIV elongation arrest and recovery	27	34	0.000943659	0.0141549
	Pausing and recovery of HIV elongation	27	34	0.000943659	0.0141549
	SARS-CoV-1 Infection	105	194	0.00202516	0.0263271
	Abortive elongation of HIV-1 transcript in the absence of Tat	20	24	0.00235735	0.0306455
	ABC transporter disorders	59	99	0.00262028	0.0333585
	Pausing and recovery of Tat-mediated HIV elongation	25	33	0.00261081	0.0333585
	Tat-mediated HIV elongation arrest and recovery	25	33	0.00261081	0.0333585
	SARS-CoV Infections	301	639	0.00356388	0.0427665
	Late Phase of HIV Life Cycle	87	160	0.0040706	0.0488472
DNA replication	CDK-mediated phosphorylation and removal of Cdc6	60	75	1.0579e-06	3.06791e-05
	Assembly of the pre-replicative complex	77	114	1.60826e-05	0.000337734
	Switching of origins to a post-replicative state	66	94	2.00844e-05	0.000421773
	Orc1 removal from chromatin	52	73	0.000100024	0.00188016
	DNA Replication Pre-Initiation	80	132	0.000334887	0.00535819
Gene expression (Transcription)	Regulation of RUNX3 expression and activity	49	57	1.46613e-06	3.95854e-05
	Regulation of RUNX2 expression and activity	58	83	6.89708e-05	0.00131044
	RUNX1 regulates transcription of genes involved in differentiation of HSCs	69	106	0.000122627	0.00220728
	Transcriptional regulation by RUNX3	73	118	0.000338967	0.00542347
	RNA Polymerase II Transcription Termination	47	69	0.000534439	0.00855103
	RNA Polymerase II Pre-transcription Events	52	82	0.00132437	0.0185412
	FGFR2 alternative splicing	23	28	0.00140927	0.0197298
	Formation of RNA Pol II elongation complex	40	60	0.00190589	0.0247765
	RNA Polymerase II Transcription Elongation	40	61	0.00252349	0.0328053
	Transcriptional regulation by RUNX2	81	147	0.00392744	0.0471292
Immune system	ER-Phagosome pathway	136	173	9.52682e-13	1.73388e-10
	Interferon alpha/beta signaling	144	190	2.76656e-12	4.37117e-10
	Antigen processing-Cross presentation	143	195	3.05803e-11	3.82254e-09
	Endosomal/Vacuolar pathway	77	82	4.08918e-11	4.62078e-09
	Antigen Presentation: Folding, assembly and peptide loading of class I MHC	86	108	7.27511e-09	6.32935e-07
	Neutrophil degranulation	263	480	7.40318e-07	2.35794e-05
	NIK-->noncanonical NF-kB signaling	52	61	9.10505e-07	2.73151e-05
	Class I MHC mediated antigen processing & presentation	259	479	2.33041e-06	6.05907e-05
	Dectin-1 mediated noncanonical NF-kB signaling	53	66	3.87907e-06	9.69768e-05
	Activation of NF-kappaB in B cells	56	72	5.25778e-06	0.000126187
	Downstream signaling events of B Cell Receptor (BCR)	66	91	7.56806e-06	0.000174065
	Interferon Signaling	217	397	7.7238e-06	0.000177647
	Cross-presentation of soluble exogenous antigens (endosomes)	43	53	2.35266e-05	0.000470532
	Gene and protein expression by JAK-STAT signaling after Interleukin-12 stimulation	52	73	0.000100024	0.00188016
	Interferon gamma signaling	141	252	0.000104454	0.00188016
	Interleukin-1 signaling	79	125	0.000105641	0.00190153
	CLEC7A (Dectin-1) signaling	76	120	0.000132217	0.00224769
	Interleukin-12 signaling	54	84	0.000811053	0.0121658
	TNFR2 non-canonical NF-kB pathway	63	104	0.00133739	0.0187235
	Interleukin-1 family signaling	101	183	0.00136979	0.019177
	Interleukin-12 family signaling	58	96	0.00212511	0.0276265
	Cytokine Signaling in Immune system	505	1115	0.00369898	0.0443878
Metabolism	Selenocysteine synthesis	90	112	2.18222e-09	2.13858e-07
	Respiratory electron transport	87	118	1.58867e-07	7.94337e-06
	Regulation of ornithine decarboxylase (ODC)	47	51	3.72307e-07	1.48195e-05
	Respiratory electron transport, ATP synthesis by chemiosmotic coupling, and heat production by uncoupling proteins.	104	153	4.63411e-07	1.66828e-05
	Complex I biogenesis	47	59	1.59476e-05	0.000337734
	Activation of gene expression by SREBF (SREBP)	48	71	0.000550324	0.00880519
	The citric acid (TCA) cycle and respiratory electron transport	129	238	0.000656985	0.0105118
	Metabolism of polyamines	52	80	0.000790411	0.0118562
	Selenoamino acid metabolism	101	180	0.000827969	0.0124195
	Regulation of cholesterol biosynthesis by SREBP (SREBF)	55	87	0.00105377	0.0158065
Metabolism of proteins	Translation	243	339	1.11022e-16	2.63678e-13
	SRP-dependent cotranslational protein targeting to membrane	110	119	8.88178e-15	5.2669e-12
	GTP hydrolysis and joining of the 60S ribosomal subunit	109	120	3.5083e-14	1.66644e-11
	L13a-mediated translational silencing of Ceruloplasmin expression	108	120	8.03801e-14	3.17502e-11
	Formation of a pool of free 40S subunits	98	106	2.44693e-13	6.43543e-11
	Cap-dependent Translation Initiation	112	130	4.24882e-13	9.13497e-11
	Eukaryotic Translation Initiation	112	130	4.24882e-13	9.13497e-11
	Peptide chain elongation	89	97	4.35929e-12	6.45175e-10
	Eukaryotic Translation Elongation	92	102	4.71589e-12	6.55509e-10
	Eukaryotic Translation Termination	92	106	3.3875e-11	3.99725e-09
	Mitochondrial translation elongation	77	94	1.38606e-08	1.0534e-06
	Mitochondrial translation termination	77	94	1.38606e-08	1.0534e-06
	Mitochondrial translation	81	102	2.1766e-08	1.50185e-06
	Mitochondrial translation initiation	77	96	3.21105e-08	2.1514e-06
	Translation initiation complex formation	55	62	1.34371e-07	6.98727e-06
	Ribosomal scanning and start codon recognition	55	64	3.54339e-07	1.41736e-05
	Activation of the mRNA upon binding of the cap-binding complex and eIFs, and subsequent binding to 43S	56	66	4.12389e-07	1.56708e-05
	Formation of the ternary complex, and subsequently, the 43S complex	48	54	7.60627e-07	2.35794e-05
	UCH proteinases	70	98	6.71611e-06	0.00015447
	Synthesis of active ubiquitin: roles of E1 and E2 enzymes	27	33	0.000614298	0.00982877
	Ub-specific processing proteases	112	206	0.00128176	0.0179447
	Protein ubiquitination	53	84	0.00133309	0.0186632
	Deubiquitination	150	289	0.00141825	0.0198556
Metabolism of RNA	Metabolism of RNA	481	829	3.66374e-15	2.89802e-12
	Nonsense Mediated Decay (NMD) enhanced by the Exon Junction Complex (EJC)	110	124	1.16129e-13	3.43743e-11
	Nonsense-Mediated Decay (NMD)	110	124	1.16129e-13	3.43743e-11
	Nonsense Mediated Decay (NMD) independent of the Exon Junction Complex (EJC)	94	101	5.16254e-13	1.01702e-10
	mRNA Splicing - Major Pathway	150	213	1.60605e-10	1.71848e-08
	mRNA Splicing	154	224	4.63075e-10	4.76968e-08
	Processing of Capped Intron-Containing Pre-mRNA	188	299	5.07758e-09	4.8237e-07
	AUF1 (hnRNP D0) binds and destabilizes mRNA	54	56	1.27207e-08	1.03038e-06
	Major pathway of rRNA processing in the nucleolus and cytosol	129	189	1.69741e-08	1.25608e-06
	rRNA processing in the nucleus and cytosol	136	208	7.89349e-08	4.65716e-06
	Regulation of mRNA stability by proteins that bind AU-rich elements	72	93	3.17139e-07	1.3908e-05
	rRNA processing	152	246	3.79988e-07	1.48195e-05
	mRNA Splicing - Minor Pathway	42	54	7.24783e-05	0.00137709
	mRNA 3'-end processing	40	60	0.00190589	0.0247765
Organelle biogenesis and maintenance	Cristae formation	25	31	0.00115688	0.0161963
Programmed cell death	Regulation of activated PAK-2p34 by proteasome mediated degradation	48	50	8.90413e-08	5.07535e-06
	Programmed Cell Death	150	237	1.17758e-07	6.59442e-06
	Apoptosis	125	192	3.1897e-07	1.3908e-05
	Regulation of Apoptosis	49	54	3.31142e-07	1.3908e-05
Protein localization	Protein localization	101	170	0.000126311	0.00223103
	Mitochondrial protein import	46	69	0.000930576	0.0139586
Signal transduction	Degradation of DVL	52	57	1.26256e-07	6.69158e-06
	Degradation of beta-catenin by the destruction complex	69	91	1.11375e-06	3.1185e-05
	Degradation of GLI2 by the proteasome	52	62	1.43958e-06	3.88685e-05
	GLI3 is processed to GLI3R by the proteasome	52	62	1.43958e-06	3.88685e-05
	Regulation of PTEN stability and activity	59	74	1.43192e-06	3.88685e-05
	Degradation of AXIN	49	57	1.46613e-06	3.95854e-05
	Regulation of RAS by GAPs	57	71	1.73946e-06	4.52258e-05
	Degradation of GLI1 by the proteasome	51	62	3.05996e-06	7.64989e-05
	Negative regulation of NOTCH4 signaling	48	57	3.19428e-06	7.98569e-05
	Hedgehog ligand biogenesis	56	72	5.25778e-06	0.000126187
	Asymmetric localization of PCP proteins	52	66	7.90158e-06	0.000181736
	PCP/CE pathway	66	99	8.83778e-05	0.00167918
	Signaling by NOTCH4	60	92	0.000307946	0.00523508
	Hedgehog 'on' state	59	92	0.00051219	0.00819505
	PTEN Regulation	97	171	0.000743279	0.0111492
	MAPK6/MAPK4 signaling	65	106	0.000849934	0.012749
	RHO GTPase cycle	226	460	0.00175926	0.0228703
	RHOV GTPase cycle	28	39	0.00317138	0.0380566
	Formation of HIV elongation complex in the absence of HIV Tat	32	47	0.00373096	0.0447715
	RHOBTB GTPase Cycle	26	36	0.00402206	0.0482647
Vesicle-mediated transport	Membrane Trafficking	338	668	1.8634e-05	0.000391315
	trans-Golgi Network Vesicle Budding	55	80	0.000154864	0.00263268
	Golgi Associated Vesicle Biogenesis	42	61	0.000830094	0.0124514
	ER to Golgi Anterograde Transport	90	164	0.00277988	0.0333585
	Endosomal Sorting Complex Required For Transport (ESCRT)	26	35	0.00281088	0.0337306
	COPI-mediated anterograde transport	62	107	0.00381182	0.0457418
