## Supplementary material for "HOXB6 and HOXB8 control immune-cancer cell interactions in pancreatic cancer": TableS11

### Sheet: Sheet1
Pathways from genes correlating negatively with HOXB6 in PDAC
Pathway category	Pathway name	Entities found	Entities total	p-value	FDR
Extracellular matrix organization	Extracellular matrix organization	64	328	1.11022e-16	1.01141e-13
	Degradation of the extracellular matrix	29	148	4.80505e-13	2.1863e-10
	Elastic fibre formation	17	45	1.83309e-12	5.55426e-10
	Assembly of collagen fibrils and other multimeric structures	19	67	1.22515e-11	2.53786e-09
	Molecules associated with elastic fibres	15	37	1.39443e-11	2.53786e-09
	Collagen formation	22	104	7.76714e-11	1.17284e-08
	Collagen biosynthesis and modifying enzymes	19	76	9.9856e-11	1.26732e-08
	Integrin cell surface interactions	20	86	1.12152e-10	1.26732e-08
	Collagen chain trimerization	15	44	1.49145e-10	1.50636e-08
	ECM proteoglycans	19	79	1.88752e-10	1.71764e-08
	Collagen degradation	17	69	1.19226e-09	9.77655e-08
	Non-integrin membrane-ECM interactions	12	61	3.25378e-06	0.000224921
	Crosslinking of collagen fibrils	8	24	3.46032e-06	0.000224921
	Syndecan interactions	6	29	0.000730262	0.0270636
Muscle contraction	Muscle contraction	26	232	5.95172e-07	4.46379e-05
	Smooth Muscle Contraction	10	61	9.50521e-05	0.00570312
	Cardiac conduction	14	147	0.00111723	0.0362244
Signal transduction	MET activates PTK2 signaling	7	32	0.000192226	0.0107646
	Neurophilin interactions with VEGF and VEGFR	3	4	0.000445553	0.0191588
	Signaling by Receptor Tyrosine Kinases	39	623	0.00073145	0.0270636
	Signaling by PDGF	9	70	0.00116853	0.0362244
	MET promotes cell motility	7	45	0.00140572	0.0421717
Developmental biology	NCAM1 interactions	8	44	0.000236844	0.0125527
	NCAM signaling for neurite out-growth	9	70	0.00116853	0.0362244
Disease	Defective B4GALT1 causes B4GALT1-CDG (CDG-2d)	4	9	0.000352463	0.0158608
	Defective CHST6 causes MCDC1	4	9	0.000352463	0.0158608
	Defective ST3GAL3 causes MCT12 and EIEE15	4	9	0.000352463	0.0158608
	Defective B3GALTL causes PpS	7	39	0.000619802	0.0254119
Metabolism of proteins	O-glycosylation of TSR domain-containing proteins	7	41	0.00082755	0.0291192
Immune system	Interleukin-4 and Interleukin-13 signaling	18	211	0.000831977	0.0291192
