## Supplementary material for "HOXB6 and HOXB8 control immune-cancer cell interactions in pancreatic cancer": TableS12

### Sheet: Sheet1
Pathways from genes correlating positively with HOXB8 in PDAC
Pathway category	Pathway name	Entities found	Entities total	p-value	FDR
Cell cycle	Cell Cycle, Mitotic	234	596	5.11175e-08	3.06705e-06
	Cell Cycle	276	734	1.28417e-07	7.19138e-06
	M Phase	172	416	1.41609e-07	7.6469e-06
	Mitotic Anaphase	112	249	5.20427e-07	2.70622e-05
	Mitotic Metaphase and Anaphase	112	250	6.25699e-07	3.12849e-05
	Cell Cycle Checkpoints	119	279	2.84977e-06	0.000136789
	Separation of Sister Chromatids	88	195	7.18142e-06	0.000315983
	APC/C:Cdh1 mediated degradation of Cdc20 and other APC/C:Cdh1 targeted proteins in late mitosis/early G1	42	74	1.44479e-05	0.000606811
	Activation of APC/C and APC/C:Cdc20 mediated degradation of mitotic proteins	43	77	1.67534e-05	0.00068689
	APC/C:Cdc20 mediated degradation of Securin	39	68	2.28287e-05	0.000913148
	APC/C:Cdc20 mediated degradation of mitotic proteins	42	76	2.62966e-05	0.000972974
	APC:Cdc20 mediated degradation of cell cycle proteins prior to satisfation of the cell cycle checkpoint	41	74	3.07534e-05	0.00113788
	Cdc20:Phospho-APC/C mediated degradation of Cyclin A	40	73	4.81387e-05	0.00173299
	Autodegradation of Cdh1 by Cdh1:APC/C	36	64	6.7074e-05	0.00241466
	Autodegradation of the E3 ubiquitin ligase COP1	31	54	0.0001452	0.00493679
	Stabilization of p53	33	59	0.000144931	0.00493679
	Regulation of APC/C activators between G1/S and early anaphase	42	83	0.000172257	0.00551222
	Mitotic Spindle Checkpoint	52	111	0.000205099	0.00635806
	APC/C-mediated degradation of cell cycle proteins	45	92	0.000215115	0.00645345
	Regulation of mitotic cell cycle	45	92	0.000215115	0.00645345
	FBXL7 down-regulates AURKA during mitotic entry and in early mitosis	30	55	0.000421059	0.0112038
	SCF-beta-TrCP mediated degradation of Emi1	30	55	0.000421059	0.0112038
	Ubiquitin-dependent degradation of Cyclin D	29	54	0.000658105	0.0164526
	p53-Dependent G1 DNA Damage Response	35	70	0.000693758	0.0166502
	p53-Dependent G1/S DNA damage checkpoint	35	70	0.000693758	0.0166502
	S Phase	73	179	0.000718595	0.0169265
	Amplification of signal from unattached kinetochores via a MAD2 inhibitory signal	43	94	0.00107306	0.0225343
	Amplification of signal from the kinetochores	43	94	0.00107306	0.0225343
	G2/M Transition	83	212	0.00104915	0.0225343
	G1/S DNA Damage Checkpoints	35	72	0.00111099	0.0233307
	p53-Independent DNA Damage Response	28	54	0.00133659	0.0267319
	p53-Independent G1/S DNA damage checkpoint	28	54	0.00133659	0.0267319
	Ubiquitin Mediated Degradation of Phosphorylated Cdc25A	28	54	0.00133659	0.0267319
	Mitotic G2-G2/M phases	83	214	0.00135328	0.0270655
	G2/M Checkpoints	62	153	0.00196861	0.0374035
	SCF(Skp2)-mediated degradation of p27/p21	30	62	0.00255082	0.0459148
	APC-Cdc20 mediated degradation of Nek2A	16	26	0.00275304	0.0468017
Cellular response to stimuli	Response of EIF2AK4 (GCN2) to amino acid deficiency	89	115	1.11022e-16	1.37668e-14
	Cellular response to starvation	103	176	3.04123e-12	2.7067e-10
	Cellular responses to stress	374	1009	3.16502e-09	2.27881e-07
	Cellular responses to stimuli	374	1027	2.03776e-08	1.30416e-06
	Oxygen-dependent proline hydroxylation of Hypoxia-inducible Factor Alpha	37	72	0.000303573	0.00880361
	Cellular response to chemical stress	105	274	0.000521911	0.0135697
	GSK3B and BTRC:CUL1-mediated-degradation of NFE2L2	28	54	0.00133659	0.0267319
	Nuclear events mediated by NFE2L2	48	110	0.00148912	0.0297824
	Cellular response to hypoxia	39	86	0.00204844	0.0388549
Developmental biology	Regulation of expression of SLITs and ROBOs	123	183	1.11022e-16	1.37668e-14
	Signaling by ROBO receptors	135	235	5.32907e-15	5.64881e-13
	Axon guidance	207	585	0.000150097	0.0049532
	Nervous system development	214	621	0.000457813	0.0119031
Disease	Viral mRNA Translation	83	114	7.88258e-15	7.96141e-13
	Influenza Viral RNA Transcription and Replication	106	173	9.81437e-14	9.51994e-12
	Influenza Infection	115	198	2.72893e-13	2.5379e-11
	SARS-CoV-1 modulates host translation machinery	36	41	2.91923e-09	2.16023e-07
	SARS-CoV-2 modulates host translation machinery	43	62	7.59684e-08	4.40617e-06
	SARS-CoV-1-host interactions	58	118	2.60776e-05	0.000972974
	Vif-mediated degradation of APOBEC3G	31	56	0.000267875	0.00776837
	HIV Infection	100	260	0.000620679	0.015517
	Vpu mediated degradation of CD4	28	53	0.00102241	0.022493
	Hh mutants are degraded by ERAD	30	61	0.00202198	0.0384176
	Hh mutants abrogate ligand secretion	31	64	0.0021586	0.0388549
	Host Interactions of HIV factors	61	151	0.00227423	0.0409361
DNA replication	Assembly of the pre-replicative complex	57	114	1.92141e-05	0.000768563
	DNA Replication Pre-Initiation	60	132	0.000155063	0.00511706
	Switching of origins to a post-replicative state	46	94	0.000182742	0.00584776
	CDK-mediated phosphorylation and removal of Cdc6	38	75	0.000331401	0.00927923
	Orc1 removal from chromatin	36	73	0.000746759	0.0171755
	DNA Replication	69	169	0.000956563	0.0210444
	Synthesis of DNA	55	132	0.00192564	0.0365871
gene expression (transcription)	RUNX1 regulates transcription of genes involved in differentiation of HSCs	48	106	0.000710965	0.0169265
	Regulation of RUNX3 expression and activity	28	57	0.00282672	0.0480542
Metabolism	Selenocysteine synthesis	83	112	3.10862e-15	3.48166e-13
	Selenoamino acid metabolism	91	180	5.03321e-08	3.06705e-06
	Respiratory electron transport	66	118	1.09838e-07	6.26075e-06
	Respiratory electron transport, ATP synthesis by chemiosmotic coupling, and heat production by uncoupling proteins.	78	153	3.17111e-07	1.68069e-05
	The citric acid (TCA) cycle and respiratory electron transport	95	238	0.000261892	0.00776837
	Complex I biogenesis	32	59	0.000305259	0.0088525
	Regulation of ornithine decarboxylase (ODC)	26	51	0.00241928	0.043547
Metabolism of proteins	Cap-dependent Translation Initiation	107	130	1.11022e-16	1.37668e-14
	Eukaryotic Translation Elongation	87	102	1.11022e-16	1.37668e-14
	Eukaryotic Translation Initiation	107	130	1.11022e-16	1.37668e-14
	Eukaryotic Translation Termination	85	106	1.11022e-16	1.37668e-14
	Formation of a pool of free 40S subunits	92	106	1.11022e-16	1.37668e-14
	GTP hydrolysis and joining of the 60S ribosomal subunit	102	120	1.11022e-16	1.37668e-14
	L13a-mediated translational silencing of Ceruloplasmin expression	101	120	1.11022e-16	1.37668e-14
	Peptide chain elongation	85	97	1.11022e-16	1.37668e-14
	SRP-dependent cotranslational protein targeting to membrane	92	119	1.11022e-16	1.37668e-14
	Translation	188	339	1.11022e-16	1.37668e-14
	Translation initiation complex formation	52	62	5.56943e-12	4.78971e-10
	Activation of the mRNA upon binding of the cap-binding complex and eIFs, and subsequent binding to 43S	53	66	1.67563e-11	1.37062e-09
	Ribosomal scanning and start codon recognition	52	64	1.71327e-11	1.37062e-09
	Formation of the ternary complex, and subsequently, the 43S complex	45	54	1.72968e-10	1.33185e-08
	Mitochondrial translation elongation	53	94	1.46195e-06	7.16355e-05
	Mitochondrial translation	55	102	3.39917e-06	0.000159761
	Mitochondrial translation termination	51	94	6.3894e-06	0.000287523
	Mitochondrial translation initiation	51	96	1.10744e-05	0.000476201
	UCH proteinases	43	98	0.00228828	0.041189
	Synthesis of active ubiquitin: roles of E1 and E2 enzymes	19	33	0.00245244	0.0441439
	SUMO E3 ligases SUMOylate target proteins	71	183	0.00282611	0.0480438
Metabolism of RNA	Major pathway of rRNA processing in the nucleolus and cytosol	123	189	1.11022e-16	1.37668e-14
	Metabolism of RNA	373	829	1.11022e-16	1.37668e-14
	Nonsense Mediated Decay (NMD) enhanced by the Exon Junction Complex (EJC)	94	124	1.11022e-16	1.37668e-14
	Nonsense Mediated Decay (NMD) independent of the Exon Junction Complex (EJC)	86	101	1.11022e-16	1.37668e-14
	Nonsense-Mediated Decay (NMD)	94	124	1.11022e-16	1.37668e-14
	rRNA processing in the nucleus and cytosol	129	208	1.11022e-16	1.37668e-14
	rRNA processing	142	246	7.77156e-16	9.09273e-14
	mRNA Splicing - Major Pathway	107	213	4.90909e-09	3.43636e-07
	Processing of Capped Intron-Containing Pre-mRNA	138	299	5.99998e-09	4.01999e-07
	mRNA Splicing	109	224	1.77553e-08	1.1541e-06
	Regulation of mRNA stability by proteins that bind AU-rich elements	51	93	4.81215e-06	0.000221359
	mRNA Splicing - Minor Pathway	34	54	1.20324e-05	0.000517395
	AUF1 (hnRNP D0) binds and destabilizes mRNA	34	56	2.467e-05	0.000962129
Programmed cell death	Apoptosis	82	192	8.77066e-05	0.00306973
	Programmed Cell Death	94	237	0.000344139	0.00963588
	Regulation of activated PAK-2p34 by proteasome mediated degradation	28	50	0.000430917	0.0112038
	Regulation of Apoptosis	29	54	0.000658105	0.0164526
Protein localization	Protein localization	68	170	0.00169334	0.0338668
signal transduction	Regulation of PTEN stability and activity	37	74	0.000498908	0.0129716
	Degradation of AXIN	30	57	0.000735934	0.0169265
	Negative regulation of NOTCH4 signaling	30	57	0.000735934	0.0169265
	Regulation of RAS by GAPs	35	71	0.000880909	0.01938
	Degradation of DVL	29	57	0.00146514	0.0293027
	PTEN Regulation	67	171	0.00291762	0.0495996
