## Supplementary material for "HOXB6 and HOXB8 control immune-cancer cell interactions in pancreatic cancer": TableS13

### Sheet: Sheet1
Pathways from genes correlating positively with HOXB6 in embryonic tissues
Pathway category	Pathway name	Entities found	Entities total	p-value	FDR
Cell Cycle	Activation of APC/C and APC/C:Cdc20 mediated degradation of mitotic proteins	57	77	7.06508e-07	3.10863e-05
	Amplification of signal from unattached kinetochores via a MAD2 inhibitory signal	61	94	1.62337e-05	0.000373376
	Amplification of signal from the kinetochores	61	94	1.62337e-05	0.000373376
	APC/C:Cdc20 mediated degradation of mitotic proteins	57	76	4.74599e-07	2.32554e-05
	APC/C:Cdc20 mediated degradation of Securin	51	68	1.82909e-06	7.35286e-05
	APC/C:Cdh1 mediated degradation of Cdc20 and other APC/C:Cdh1 targeted proteins in late mitosis/early G1	53	74	4.22753e-06	0.000152067
	APC/C-mediated degradation of cell cycle proteins	62	92	4.57709e-06	0.000155621
	APC:Cdc20 mediated degradation of cell cycle proteins prior to satisfation of the cell cycle checkpoint	55	74	9.70883e-07	4.27188e-05
	Autodegradation of Cdh1 by Cdh1:APC/C	47	64	7.64906e-06	0.000229472
	Autodegradation of the E3 ubiquitin ligase COP1	40	54	2.87217e-05	0.000603157
	Cdc20:Phospho-APC/C mediated degradation of Cyclin A	54	73	1.38662e-06	5.82382e-05
	CDK-mediated phosphorylation and removal of Cdc6	51	75	2.40404e-05	0.000528888
	Cell Cycle	397	733	2.9976e-15	9.80216e-13
	Cell Cycle Checkpoints	176	279	3.81339e-12	3.35579e-10
	Cell Cycle, Mitotic	327	595	1.6942e-13	2.57518e-11
	Centrosome maturation	47	83	0.00225699	0.0282137
	Chromosome Maintenance	73	135	0.000633162	0.00949742
	Cyclin A:Cdk2-associated events at S phase entry	54	90	0.000315647	0.00505036
	Cyclin E associated events during G1/S transition	53	88	0.000326822	0.00522916
	Deposition of new CENPA-containing nucleosomes at the centromere	33	53	0.00236746	0.0284096
	EML4 and NUDC in mitotic spindle formation	72	121	4.71425e-05	0.000942851
	FBXL7 down-regulates AURKA during mitotic entry and in early mitosis	44	55	1.83822e-06	7.35286e-05
	G1/S DNA Damage Checkpoints	45	72	0.000417199	0.00625798
	G1/S Transition	90	150	4.34477e-06	0.000152067
	G2/M Checkpoints	104	153	2.36835e-09	1.49206e-07
	G2/M DNA damage checkpoint	50	80	0.000208984	0.00355272
	G2/M Transition	120	212	2.05099e-06	8.20397e-05
	M Phase	245	415	2.31704e-13	3.24578e-11
	Mitotic Anaphase	156	249	1.00387e-10	6.92668e-09
	Mitotic G1 phase and G1/S transition	97	174	3.20678e-05	0.000670567
	Mitotic G2-G2/M phases	120	214	3.1432e-06	0.000118723
	Mitotic Metaphase and Anaphase	156	250	1.32086e-10	8.84974e-09
	Mitotic Prometaphase	124	211	2.25521e-07	1.21781e-05
	Mitotic Spindle Checkpoint	70	111	1.02164e-05	0.000275843
	Nucleosome assembly	33	53	0.00236746	0.0284096
	Orc1 removal from chromatin	51	73	1.20901e-05	0.000314342
	p53-Dependent G1 DNA Damage Response	43	70	0.000768239	0.0107553
	p53-Dependent G1/S DNA damage checkpoint	43	70	0.000768239	0.0107553
	p53-Independent DNA Damage Response	42	54	6.03456e-06	0.000187071
	p53-Independent G1/S DNA damage checkpoint	42	54	6.03456e-06	0.000187071
	Recruitment of mitotic centrosome proteins and complexes	47	81	0.00142172	0.0184823
	Regulation of APC/C activators between G1/S and early anaphase	57	83	6.34779e-06	0.000190434
	Regulation of mitotic cell cycle	62	92	4.57709e-06	0.000155621
	Resolution of Sister Chromatid Cohesion	76	134	0.000128614	0.00218643
	S Phase	102	179	8.74321e-06	0.000253553
	SCF(Skp2)-mediated degradation of p27/p21	44	62	3.20318e-05	0.000670567
	SCF-beta-TrCP mediated degradation of Emi1	42	55	9.24164e-06	0.000268008
	Separation of Sister Chromatids	124	195	3.47829e-09	2.12175e-07
	Stabilization of p53	42	59	4.45311e-05	0.000890622
	Switching of origins to a post-replicative state	61	94	1.62337e-05	0.000373376
	Synthesis of DNA	82	132	3.29787e-06	0.000118723
	The role of GTSE1 in G2/M progression after G2 checkpoint	53	83	8.25208e-05	0.00148537
	Ubiquitin Mediated Degradation of Phosphorylated Cdc25A	42	54	6.03456e-06	0.000187071
	Ubiquitin-dependent degradation of Cyclin D	42	54	6.03456e-06	0.000187071
Cellular responses to stimuli	ATF6 (ATF6-alpha) activates chaperones	14	17	0.00431282	0.047441
	Regulation of HSF1-mediated heat shock response	60	113	0.00265838	0.0319005
	Unfolded Protein Response (UPR)	82	155	0.0005809	0.0087135
	Cellular response to chemical stress	128	274	0.00246557	0.0295869
	Cellular response to hypoxia	53	86	0.0001925	0.0032725
	Cellular response to starvation	114	176	5.58721e-09	3.35232e-07
	Cellular responses to stimuli	494	1025	8.31947e-11	6.07321e-09
	Cellular responses to stress	492	1007	1.37758e-11	1.11584e-09
	GSK3B and BTRC:CUL1-mediated-degradation of NFE2L2	41	54	1.33182e-05	0.000346273
	KEAP1-NFE2L2 pathway	75	146	0.00202364	0.0263073
	Oxygen-dependent proline hydroxylation of Hypoxia-inducible Factor Alpha	50	72	1.69967e-05	0.000390923
	Response of EIF2AK4 (GCN2) to amino acid deficiency	94	115	1.386e-12	1.44144e-10
developmental biology	Axon guidance	255	585	0.00141913	0.0184823
	Nervous system development	266	621	0.00273268	0.0327922
	Regulation of expression of SLITs and ROBOs	139	183	1.9984e-15	9.15268e-13
	Signaling by ROBO receptors	155	235	3.0792e-12	2.9124e-10
disease	Defective CFTR causes cystic fibrosis	47	66	1.62902e-05	0.000374675
	Hh mutants abrogate ligand secretion	46	64	1.59425e-05	0.000373376
	Hh mutants are degraded by ERAD	45	61	1.05509e-05	0.000284875
	HIV Infection	144	260	6.77061e-07	3.04678e-05
	HIV Life Cycle	88	175	0.00162469	0.0211209
	Host Interactions of HIV factors	88	151	1.57526e-05	0.000373376
	Influenza Infection	134	198	1.71495e-11	1.35481e-09
	Influenza Viral RNA Transcription and Replication	119	173	8.79281e-11	6.2429e-09
	Late Phase of HIV Life Cycle	82	160	0.0013869	0.0184823
	SARS-CoV-1 modulates host translation machinery	35	41	5.14141e-06	0.000172619
	SARS-CoV-1-host interactions	63	118	0.00188154	0.0244601
	SARS-CoV-2 modulates host translation machinery	41	62	0.000246418	0.00399312
	Signaling by FGFR2 IIIa TM	18	24	0.00355456	0.0391002
	Vif-mediated degradation of APOBEC3G	44	56	2.876e-06	0.000109288
	Viral mRNA Translation	87	114	2.55857e-10	1.66307e-08
	Vpu mediated degradation of CD4	41	53	8.73087e-06	0.000253195
DNA repair	DNA Damage Bypass	34	57	0.0039393	0.0433323
	DNA Damage Recognition in GG-NER	27	40	0.00192566	0.0250336
	Dual Incision in GG-NER	29	41	0.000673961	0.00963055
	Dual incision in TC-NER	46	68	6.53376e-05	0.00124141
	Formation of TC-NER Pre-Incision Complex	37	56	0.000484343	0.00726515
	Gap-filling DNA repair synthesis and ligation in GG-NER	20	27	0.00253831	0.0304598
	Gap-filling DNA repair synthesis and ligation in TC-NER	44	66	0.000126744	0.00215464
	Global Genome Nucleotide Excision Repair (GG-NER)	58	92	5.55534e-05	0.00105551
	Homology Directed Repair	67	130	0.00312161	0.0374593
	Nucleotide Excision Repair	76	119	2.8605e-06	0.000109288
	Recognition of DNA damage by PCNA-containing replication complex	24	30	0.000359682	0.00575491
	Transcription-Coupled Nucleotide Excision Repair (TC-NER)	57	85	1.23333e-05	0.000320666
	Translesion synthesis by POLI	16	20	0.00315884	0.037906
DNA replication	Assembly of the pre-replicative complex	72	113	5.52321e-06	0.000182266
	DNA Replication	102	168	6.33362e-07	2.91347e-05
	DNA Replication Pre-Initiation	86	131	2.24984e-07	1.21781e-05
Gene expression (transcription)	NoRC negatively regulates rRNA expression	44	79	0.00404441	0.0444885
	Regulation of RUNX2 expression and activity	48	83	0.0013627	0.0184823
	Regulation of RUNX3 expression and activity	40	57	8.91904e-05	0.00160543
	RNA Polymerase II Transcription Termination	47	69	4.67809e-05	0.000935617
	RUNX1 regulates transcription of genes involved in differentiation of HSCs	61	105	0.000308154	0.00493046
	TP53 Regulates Transcription of DNA Repair Genes	54	86	0.000107675	0.00193814
	Transcriptional regulation by small RNAs	47	80	0.00111678	0.0156349
immune system	Activation of NF-kappaB in B cells	45	72	0.000417199	0.00625798
	Cross-presentation of soluble exogenous antigens (endosomes)	36	53	0.000350326	0.00560522
	Dectin-1 mediated noncanonical NF-kB signaling	45	66	6.53059e-05	0.00124081
	Downstream signaling events of B Cell Receptor (BCR)	51	91	0.00187167	0.0243317
	NIK-->noncanonical NF-kB signaling	44	61	2.20995e-05	0.00048619
	Antigen processing: Ubiquitination & Proteasome degradation	144	315	0.00300269	0.0360323
metabolism	Complex I biogenesis	43	59	2.14989e-05	0.000472976
	Regulation of ornithine decarboxylase (ODC)	40	51	8.18725e-06	0.000245618
	Respiratory electron transport	78	118	6.16583e-07	2.89794e-05
	Respiratory electron transport, ATP synthesis by chemiosmotic coupling, and heat production by uncoupling proteins.	94	153	1.05182e-06	4.52281e-05
	Selenoamino acid metabolism	100	180	2.786e-05	0.000603157
	Selenocysteine synthesis	90	112	9.77363e-12	8.20985e-10
	The citric acid (TCA) cycle and respiratory electron transport	121	238	0.000171627	0.00291767
Metabolism of proteins	Activation of the mRNA upon binding of the cap-binding complex and eIFs, and subsequent binding to 43S	52	66	3.57761e-07	1.86036e-05
	Cap-dependent Translation Initiation	109	130	4.88498e-15	1.24079e-12
	Deubiquitination	146	289	5.29049e-05	0.00100519
	E3 ubiquitin ligases ubiquitinate target proteins	37	60	0.00159334	0.0207134
	Eukaryotic Translation Elongation	90	102	7.17204e-14	1.36986e-11
	Eukaryotic Translation Initiation	109	130	4.88498e-15	1.24079e-12
	Eukaryotic Translation Termination	88	106	3.20044e-12	2.9124e-10
	Formation of a pool of free 40S subunits	98	106	3.33067e-16	2.54463e-13
	Formation of the ternary complex, and subsequently, the 43S complex	47	54	8.27909e-08	4.80187e-06
	GTP hydrolysis and joining of the 60S ribosomal subunit	105	120	1.11022e-15	6.36158e-13
	L13a-mediated translational silencing of Ceruloplasmin expression	104	120	2.66454e-15	9.80216e-13
	Mitochondrial translation	56	102	0.00181321	0.0235718
	Mitochondrial translation elongation	56	94	0.00029378	0.00470048
	Mitochondrial translation initiation	55	96	0.000798095	0.0111733
	Mitochondrial translation termination	55	94	0.000499092	0.00748638
	Neddylation	129	254	0.000112006	0.0020161
	Peptide chain elongation	88	97	3.04201e-14	6.96621e-12
	Protein ubiquitination	50	83	0.000469192	0.00703788
	Ribosomal scanning and start codon recognition	51	64	3.32207e-07	1.76069e-05
	SRP-dependent cotranslational protein targeting to membrane	106	119	2.22045e-16	2.54463e-13
	SUMO E3 ligases SUMOylate target proteins	90	183	0.00266218	0.0319462
	SUMOylation	94	192	0.00247303	0.0296763
	SUMOylation of DNA damage response and repair proteins	47	81	0.00142172	0.0184823
	Translation	208	339	5.29132e-13	6.03211e-11
	Translation initiation complex formation	51	62	1.3166e-07	7.5046e-06
	Ub-specific processing proteases	108	206	0.000125303	0.00215464
	UCH proteinases	61	98	5.15793e-05	0.00100519
Metabolism of RNA	AUF1 (hnRNP D0) binds and destabilizes mRNA	46	56	5.43258e-07	2.60764e-05
	Major pathway of rRNA processing in the nucleolus and cytosol	134	189	7.90923e-13	8.62106e-11
	Metabolism of RNA	460	830	1.11022e-16	2.54463e-13
	mRNA 3'-end processing	41	60	0.00012749	0.00216733
	mRNA Splicing	153	224	3.30291e-13	3.9635e-11
	mRNA Splicing - Major Pathway	149	213	1.1624e-13	1.89472e-11
	mRNA Splicing - Minor Pathway	37	54	0.00024957	0.00399312
	Nonsense Mediated Decay (NMD) enhanced by the Exon Junction Complex (EJC)	101	124	2.55573e-13	3.24578e-11
	Nonsense Mediated Decay (NMD) independent of the Exon Junction Complex (EJC)	89	101	1.05582e-13	1.85825e-11
	Nonsense-Mediated Decay (NMD)	101	124	2.55573e-13	3.24578e-11
	Processing of Capped Intron-Containing Pre-mRNA	193	299	4.77396e-14	9.92983e-12
	Regulation of mRNA stability by proteins that bind AU-rich elements	66	93	4.24394e-07	2.12197e-05
	rRNA processing	157	247	3.19672e-11	2.42951e-09
	rRNA processing in the nucleus and cytosol	142	207	1.70708e-12	1.69001e-10
	Transport of Mature mRNA derived from an Intron-Containing Transcript	47	81	0.00142172	0.0184823
	Transport of Mature Transcript to Cytoplasm	52	90	0.000908539	0.0127196
organelle biogenesis and maintenance	Cristae formation	24	31	0.000564611	0.00846917
Programmed Cell Death	Apoptosis	95	192	0.00175158	0.0227705
	Regulation of activated PAK-2p34 by proteasome mediated degradation	40	50	5.23088e-06	0.000172619
	Regulation of Apoptosis	41	54	1.33182e-05	0.000346273
signal transduction	Asymmetric localization of PCP proteins	44	66	0.000126744	0.00215464
	Degradation of AXIN	43	57	9.71661e-06	0.000272065
	Degradation of beta-catenin by the destruction complex	53	91	0.000687896	0.00963055
	Degradation of DVL	42	57	2.0811e-05	0.000472976
	Degradation of GLI1 by the proteasome	44	62	3.20318e-05	0.000670567
	Degradation of GLI2 by the proteasome	45	62	1.55361e-05	0.000373376
	GLI3 is processed to GLI3R by the proteasome	45	62	1.55361e-05	0.000373376
	Hedgehog ligand biogenesis	48	72	6.4873e-05	0.00123259
	Hedgehog 'on' state	58	92	5.55534e-05	0.00105551
	Negative regulation of NOTCH4 signaling	43	57	9.71661e-06	0.000272065
	PCP/CE pathway	55	99	0.00154561	0.020093
	PTEN Regulation	88	171	0.000850444	0.0119062
	Regulation of PTEN stability and activity	50	74	3.35284e-05	0.000670567
	Regulation of RAS by GAPs	45	71	0.000313318	0.00501308
	RHO GTPase Effectors	156	325	0.000302078	0.00483324
	RHO GTPases Activate Formins	83	149	0.000115611	0.002081
	Signaling by NOTCH4	52	92	0.00143368	0.0186379
	Signaling by Rho GTPases	299	708	0.00327222	0.0391002
	Signaling by Rho GTPases, Miro GTPases and RHOBTB3	307	724	0.00235114	0.0282137
	Signaling by Hedgehog	83	168	0.00336973	0.0391002
Vesicle-mediated transport	Endosomal Sorting Complex Required For Transport (ESCRT)	24	35	0.00272221	0.0326665
