## Supplementary material for "HOXB6 and HOXB8 control immune-cancer cell interactions in pancreatic cancer": TableS14

### Sheet: Sheet1
Pathways from genes correlating positively with HOXB6 in normal tissues
Pathway category	Pathway name	Entities found	Entities total	p-value	FDR
Immune system	Antigen Presentation: Folding, assembly and peptide loading of class I MHC	73	108	1.11022e-16	8.32667e-15
	Endosomal/Vacuolar pathway	73	82	1.11022e-16	8.32667e-15
	Class I MHC mediated antigen processing & presentation	85	479	1.11022e-16	8.32667e-15
	ER-Phagosome pathway	77	173	1.11022e-16	8.32667e-15
	Antigen processing-Cross presentation	77	195	1.11022e-16	8.32667e-15
	Immunoregulatory interactions between a Lymphoid and a non-Lymphoid cell	80	316	1.11022e-16	8.32667e-15
	Adaptive Immune System	124	1012	1.11022e-16	8.32667e-15
	Immune System	194	2703	1.11022e-16	8.32667e-15
	Interferon gamma signaling	104	252	1.11022e-16	8.32667e-15
	Interferon Signaling	119	397	1.11022e-16	8.32667e-15
	Cytokine Signaling in Immune system	148	1115	1.11022e-16	8.32667e-15
	Interferon alpha/beta signaling	90	190	1.11022e-16	8.32667e-15
	Translocation of ZAP-70 to Immunological synapse	16	42	3.26403e-11	2.31746e-09
	Phosphorylation of CD3 and TCR zeta chains	16	45	8.82453e-11	5.55945e-09
	PD-1 signaling	16	45	8.82453e-11	5.55945e-09
	Generation of second messenger molecules	16	59	4.04156e-09	2.42493e-07
	Costimulation by the CD28 family	19	99	3.55341e-08	1.91884e-06
	Downstream TCR signaling	19	124	1.02851e-06	5.25854e-05
	MHC class II antigen presentation	21	149	1.05171e-06	5.25854e-05
	TCR signaling	19	147	1.12793e-05	0.000541405
Disease	Infectious disease	104	1512	3.4928e-08	1.91884e-06
	SARS-CoV-2-host interactions	75	315	1.11022e-16	8.32667e-15
	SARS-CoV-2 activates/modulates innate and adaptive immune responses	73	227	1.11022e-16	8.32667e-15
	SARS-CoV Infections	84	639	1.11022e-16	8.32667e-15
	SARS-CoV-2 Infection	78	434	1.11022e-16	8.32667e-15
	Disease	137	2596	0.00029866	0.0137384
Developmental biology	ROBO receptors bind AKAP5	4	11	0.00108232	0.0443752
